# Interferon-α promotes neo-antigen formation and preferential HLA-B-restricted antigen presentation in pancreatic β-cells

**DOI:** 10.1101/2023.09.15.557918

**Authors:** Alexia Carré, Zhicheng Zhou, Javier Perez-Hernandez, Fatoumata Samassa, Christiana Lekka, Anthony Manganaro, Masaya Oshima, Hanqing Liao, Robert Parker, Annalisa Nicastri, Barbara Brandao, Maikel L. Colli, Decio L. Eizirik, Marcus Göransson, Orlando Burgos Morales, Amanda Anderson, Laurie Landry, Farah Kobaisi, Raphael Scharfmann, Lorella Marselli, Piero Marchetti, Sylvaine You, Maki Nakayama, Sine R. Hadrup, Sally C. Kent, Sarah J. Richardson, Nicola Ternette, Roberto Mallone

## Abstract

Interferon (IFN)-α is the earliest cytokine signature observed in individuals at risk for type 1 diabetes (T1D), but its effect on the repertoire of HLA Class I (HLA-I)-bound peptides presented by pancreatic β-cells is unknown. Using immunopeptidomics, we characterized the peptide/HLA-I presentation in *in-vitro* resting and IFN-α-exposed β-cells. IFN-α increased HLA-I expression and peptide presentation, including neo-sequences derived from alternative mRNA splicing, post-translational modifications - notably glutathionylation - and protein *cis*-splicing. This antigenic landscape relied on processing by both the constitutive and immune proteasome. The resting β-cell immunopeptidome was dominated by HLA-A-restricted ligands. However, IFN-α only marginally upregulated HLA-A and largely favored HLA-B, translating into a major increase in HLA-B-restricted peptides and into an increased activation of HLA-B-restricted vs. HLA-A-restricted CD8^+^ T-cells. A preferential HLA-B hyper-expression was also observed in the islets of T1D vs. non-diabetic donors, and we identified islet-infiltrating CD8^+^ T-cells from T1D donors reactive to HLA-B-restricted granule peptides. Thus, the inflammatory milieu of insulitis may skew the autoimmune response toward epitopes presented by HLA-B, hence recruiting a distinct T-cell repertoire that may be relevant to T1D pathogenesis.
