## Supplementary Data 1 for "Interferon-α promotes neo-antigen formation and preferential HLA-B-restricted antigen presentation in pancreatic β-cells"

### Sheet: Feuil1
Peptide	PTM	Presence	Basal - # of replicates	IFN-α - # of replicates	Length	UniProt	Gene name	Gene description	Granule protein	HLA restriction	Rank	Spectral matching
REAEDLQGSL	0	IFN-α	0/4	1/4	10	P01308	mRNA_INS-205	Insulin	Y	B40:01/B49:01	0.043/0.347	Yes
REAEDLQGSLQPL	0	IFN-α	0/4	1/4	13	P01308	mRNA_INS-205	Insulin	Y	B40:01	0.838	No
SLDSYPVTSK	0	Basal	1/4	0/4	10	Q9UM54	mRNA_MYO6-208	Unconventional myosin VI	N	A03:01	0.0701	No
M(+42.01)(+15.99)DRGEQGLLRTD	Acetylation (Protein N-term); Oxidation(M)	Basal	2/4	0/4	12	P55327	mRNA_TPD52-209	Tumor protein D52	N	NA	NA	ND
