## Supplementary Data 3 for "Interferon-α promotes neo-antigen formation and preferential HLA-B-restricted antigen presentation in pancreatic β-cells"

### Sheet: Feuil1
Peptide	PTM	Presence	Basal - # of replicates	IFN-α - # of replicates	Length	UniProt	Position	Gene name	Gene synonyms	Gene description	Granule protein	HLA restriction	Rank	Origin
KIYNKIM(+15.99)HL	Oxidation (M)	IFN-α	0/4	1/4	9	Q09428	394-402	ABCC8	ABC36,HHF1,HI,HRINS,MRP8,PHHI,SUR,SUR1,TNDM2	ATP binding cassette subfamily C member 8	Y	A02:01	0.0403	Artifactual
AATSYIMC(+305.07)L	Glutathione disulfide	IFN-α	0/4	4/4	9	Q5TH69	1350-1358	ARFGEF3	BIG3,C6orf92,dJ171N11.1,KIAA1244,PPP1R33	ARFGEF family member 3	N	C03:04	0.2907	ND
KEYEPEM(+15.99)GKV	Oxidation (M)	IFN-α	0/4	4/4	10	Q93084;P16615	120-129	ATP2A3;ATP2A2	SERCA3,ATP2B,DAR,SERCA2	ATPase sarcoplasmic/endoplasmic reticulum Ca2+ transporting 3;ATPase sarcoplasmic/endoplasmic reticulum Ca2+ transporting 2	N	B49:01	0.046	Artifactual
KEYEPEM(+15.99)GKVI	Oxidation (M)	IFN-α	0/4	2/4	11	Q93084	120-130	ATP2A3	SERCA3	ATPase sarcoplasmic/endoplasmic reticulum Ca2+ transporting 3	N	B49:01	0.0809	Artifactual
YEPEM(+15.99)GKVI	Oxidation (M)	IFN-α	0/4	1/4	9	Q93084	122-130	ATP2A3	SERCA3	ATPase sarcoplasmic/endoplasmic reticulum Ca2+ transporting 3	N	B49:01/B40:01	0.2008/0.3741	Artifactual
AEADAGSC(+305.07)LL	Glutathione disulfide	IFN-α	0/4	2/4	10	Q93084	370-379	ATP2A3	SERCA3	ATPase sarcoplasmic/endoplasmic reticulum Ca2+ transporting 3	N	B40:01	0.0809	Biological
M(+15.99)RKEFTLEF	Oxidation (M)	IFN-α	0/4	3/4	9	Q93084	479-487	ATP2A3	SERCA3	ATPase sarcoplasmic/endoplasmic reticulum Ca2+ transporting 3	N	C07:01	0.0045	Artifactual
QLM(+15.99)EKLREK	Oxidation (M)	IFN-α	0/4	1/4	9	Q9HBH7;Q9BXY8	91-99	BEX1;BEX2	DJ79P11.1	Brain expressed X-linked 1;Brain expressed X-linked 2	N	A03:01	0.0744	Artifactual
Q(-17.03)LSHSLRAV	Pyro-glu from Q	IFN-α	0/4	3/4	9	Q9HBH7;Q9BXY8	100-108	BEX1;BEX2	DJ79P11.1	Brain expressed X-linked 1;Brain expressed X-linked 2	N	A02:01	0.8772	Artifactual
QEVDGVM(+15.99)RI	Oxidation (M)	IFN-α	0/4	2/4	9	Q9NY47	79-87	CACNA2D2	KIAA0558	Calcium voltage-gated channel auxiliary subunit alpha2delta 2	N	B49:01	0.0051	Artifactual
SLFEM(+15.99)VQRL	Oxidation (M)	IFN-α	0/4	1/4	9	Q9ULU8	680-688	CADPS	CAPS,CAPS1,KIAA1121,UNC-31	Calcium dependent secretion activator	N	A02:01	0.0064	Artifactual
SLLERVLM(+15.99)K	Oxidation (M)	Both	3/4	3/4	9	Q9ULU8	815-823	CADPS	CAPS,CAPS1,KIAA1121,UNC,31	Calcium dependent secretion activator	N	A03:01	0.0095	Artifactual
LKEAVEEPSSKDVM(+15.99)	Oxidation (M)	Basal	1/4	0/4	14	P10645	117-130	CHGA		Chromogranin A	Y	NA	NA	Artifactual
KEAVEEPSSKDVM(+15.99)E	Oxidation (M)	Basal	1/4	0/4	14	P10645	118-131	CHGA		Chromogranin A	Y	NA	NA	Artifactual
AVEEPSSKDVM(+15.99)	Oxidation (M)	Basal	1/4	0/4	11	P10645	120-130	CHGA		Chromogranin A	Y	B40:01	1.6169	Artifactual
AVEEPSSKDVM(+15.99)E	Oxidation (M)	Both	4/4	4/4	12	P10645	120-131	CHGA		Chromogranin A	Y	NA	NA	Artifactual
AVEEPSSKDVM(+31.99)E	Sulphone	Basal	1/4	0/4	12	P10645	120-131	CHGA		Chromogranin A	Y	NA	NA	ND
VEEPSSK(+14.02)DV	Methylation(KR)	IFN-α	0/4	1/4	9	P10645	121-129	CHGA		Chromogranin A	Y	B49:01	0.2372	Artifactual
VEEPSSKDVM(+15.99)	Oxidation (M)	Both	2/4	4/4	10	P10645	121-130	CHGA		Chromogranin A	Y	B40:01/B49:01	0.5364/1.5396	Artifactual
VEEPSSKDVM(+31.99)	Sulphone	IFN-α	0/4	1/4	10	P10645	121-130	CHGA		Chromogranin A	Y	B40:01/B49:01	0.5364/1.5396	ND
VEEPSSKDVM(+15.99)E	Oxidation (M)	Both	1/4	1/4	11	P10645	121-131	CHGA		Chromogranin A	Y	NA	NA	Artifactual
EEPSSKDVM(+15.99)E	Oxidation (M)	Basal	1/4	0/4	10	P10645	122-131	CHGA		Chromogranin A	Y	NA	NA	Artifactual
ALPEPMQ(+.98)ESK	Deamidation (NQ)	Both	1/4	1/4	10	P10645	153-162	CHGA		Chromogranin A	Y	A03:01	0.3446	Artifactual
ALPEPM(+15.99)QESK	Oxidation (M)	Both	3/4	3/4	10	P10645	153-162	CHGA		Chromogranin A	Y	A03:01	0.3446	Artifactual
ALPEPM(+15.99)Q(+.98)ESK	Oxidation (M); Deamidation (NQ)	Basal	1/4	0/4	10	P10645	153-162	CHGA		Chromogranin A	Y	A03:01	0.3446	Artifactual
L(+57.02)NPHPSLGY	Carbamidomethylation (DHKE X@N-term)	Basal	1/4	0/4	9	P10645	254-262	CHGA		Chromogranin A	Y	NA	NA	Artifactual
AVVPQ(+.98)GLFRGGK	Deamidation (NQ)	Basal	1/4	0/4	12	P10645	310-321	CHGA		Chromogranin A	Y	A03:01	0.355	Artifactual
S(+79.97)GELEQEEERLS	Phosphorylation (STY)	Basal	1/4	0/4	12	P10645	322-333	CHGA		Chromogranin A	Y	NA	NA	ND
Q(-17.03)EEERLSKEWEDS	Pyro-glu from Q	Basal	1/4	0/4	13	P10645	327-339	CHGA		Chromogranin A	Y	NA	NA	Artifactual
WSKM(+15.99)DQLAKE	Oxidation (M)	Basal	1/4	0/4	10	P10645	342-351	CHGA		Chromogranin A	Y	NA	NA	Artifactual
W(+31.99)SKMDQLAKELTAE	Dihydroxy	Both	1/4	1/4	14	P10645	342-355	CHGA		Chromogranin A	Y	NA	NA	Artifactual
WSKM(+15.99)DQLAKELTAE	Oxidation (M)	Basal	1/4	0/4	14	P10645	342-355	CHGA		Chromogranin A	Y	NA	NA	Artifactual
WSKM(+31.99)DQLAKELTAE	Sulphone	Basal	1/4	0/4	14	P10645	342-355	CHGA		Chromogranin A	Y	NA	NA	ND
SKM(+15.99)DQLAKE	Oxidation (M)	Basal	1/4	0/4	9	P10645	343-351	CHGA		Chromogranin A	Y	NA	NA	Artifactual
SKM(+15.99)DQLAKELT	Oxidation (M)	Basal	1/4	0/4	11	P10645	343-353	CHGA		Chromogranin A	Y	NA	NA	Artifactual
SKMDQ(+.98)LAKELTAE	Deamidation (NQ)	Basal	1/4	0/4	13	P10645	343-355	CHGA		Chromogranin A	Y	NA	NA	Artifactual
SKM(+15.99)DQLAKELTAE	Oxidation (M)	Both	2/4	1/4	13	P10645	343-355	CHGA		Chromogranin A	Y	NA	NA	Artifactual
KM(+15.99)DQLAKE	Oxidation (M)	Both	4/4	2/4	8	P10645	344-351	CHGA		Chromogranin A	Y	NA	NA	Artifactual
KM(+15.99)DQ(+.98)LAKEL	Deamidation (NQ); ;Oxidation (M)	Both	3/4	4/4	9	P10645	344-352	CHGA		Chromogranin A	Y	E01:01	0.0406	Artifactual
K(+42.01)MDQLAKEL	Acetylation (N-term)	IFN-α	0/4	2/4	9	P10645	344-352	CHGA		Chromogranin A	Y	E01:01	0.0406	Artifactual
K(+42.01)M(+15.99)DQLAKEL	Acetylation (N-term); Oxidation (M)	IFN-α	0/4	1/4	9	P10645	344-352	CHGA		Chromogranin A	Y	E01:01	0.0406	Artifactual
KMDQ(+.98)LAKEL	Deamidation (NQ)	Both	4/4	4/4	9	P10645	344-352	CHGA		Chromogranin A	Y	E01:01	0.0406	Artifactual
KMD(-18.01)QLAKEL	Dehydration	IFN-α	0/4	2/4	9	P10645	344-352	CHGA		Chromogranin A	Y	E01:01	0.0406	Artifactual
KM(+15.99)DQLAKEL	Oxidation (M)	Both	4/4	4/4	9	P10645	344-352	CHGA		Chromogranin A	Y	E01:01	0.0406	Artifactual
KM(+31.99)DQLAKEL	Sulphone	Both	3/4	1/4	9	P10645	344-352	CHGA		Chromogranin A	Y	E01:01	0.0406	ND
KM(+15.99)DQLAKELT	Oxidation (M)	Both	3/4	4/4	10	P10645	344-353	CHGA		Chromogranin A	Y	NA	NA	Artifactual
KM(+15.99)DQ(+.98)LAKELTA	Deamidation (NQ); ;Oxidation (M)	Both	2/4	3/4	11	P10645	344-354	CHGA		Chromogranin A	Y	NA	NA	Artifactual
K(+42.01)MDQLAKELTA	Acetylation (N-term)	Both	3/4	4/4	11	P10645	344-354	CHGA		Chromogranin A	Y	NA	NA	Artifactual
KMDQ(+.98)LAKELTA	Deamidation (NQ)	Both	4/4	3/4	11	P10645	344-354	CHGA		Chromogranin A	Y	NA	NA	Artifactual
KM(+15.99)DQLAKELTA	Oxidation (M)	Both	4/4	4/4	11	P10645	344-354	CHGA		Chromogranin A	Y	NA	NA	Artifactual
KM(+31.99)DQLAKELTA	Sulphone	Both	2/4	1/4	11	P10645	344-354	CHGA		Chromogranin A	Y	NA	NA	ND
KMDQ(+.98)LAKELTAE	Deamidation (NQ)	Basal	1/4	0/4	12	P10645	344-355	CHGA		Chromogranin A	Y	NA	NA	Artifactual
KM(+15.99)DQLAKELTAE	Oxidation (M)	Both	4/4	4/4	12	P10645	344-355	CHGA		Chromogranin A	Y	NA	NA	Artifactual
KM(+15.99)DQ(+.98)LAKELTAE	Oxidation (M); Deamidation (NQ)	Basal	1/4	0/4	12	P10645	344-355	CHGA		Chromogranin A	Y	NA	NA	Artifactual
KM(+31.99)DQLAKELTAE	Sulphone	IFN-α	0/4	1/4	12	P10645	344-355	CHGA		Chromogranin A	Y	NA	NA	ND
M(+15.99)DQLAKEL	Oxidation (M)	Both	2/4	4/4	8	P10645	345-352	CHGA		Chromogranin A	Y	NA	NA	Artifactual
M(+15.99)DQLAKELT	Oxidation (M)	Basal	1/4	0/4	9	P10645	345-353	CHGA		Chromogranin A	Y	NA	NA	Artifactual
M(+15.99)DQLAKELTA	Oxidation (M)	Basal	1/4	0/4	10	P10645	345-354	CHGA		Chromogranin A	Y	NA	NA	Artifactual
M(+15.99)DQLAKELTAE	Oxidation (M)	Both	1/4	1/4	11	P10645	345-355	CHGA		Chromogranin A	Y	NA	NA	Artifactual
DQ(+.98)LAKELTAE	Deamidation (NQ)	Basal	1/4	0/4	10	P10645	346-355	CHGA		Chromogranin A	Y	NA	NA	Artifactual
Q(-17.03)EEEEDNRDSSMKL	Pyro-glu from Q	Both	3/4	3/4	14	P10645	361-374	CHGA		Chromogranin A	Y	NA	NA	Artifactual
EEEEDNRDSSM(+15.99)KL	Oxidation (M)	Basal	1/4	0/4	13	P10645	362-374	CHGA		Chromogranin A	Y	NA	NA	Artifactual
EEDNRDSSM(+15.99)KL	Oxidation (M)	Basal	1/4	0/4	11	P10645	364-374	CHGA		Chromogranin A	Y	B40:01/B49:01	0.6453/1.7105	Artifactual
AR(+28.03)AYGFRGPGPQL	Dimethylation(KR)	Both	1/4	1/4	13	P10645	378-390	CHGA		Chromogranin A	Y	NA	NA	Artifactual
RAYGFRGPGPQ(+.98)	Deamidation (NQ)	Basal	3/4	0/4	11	P10645	379-389	CHGA		Chromogranin A	Y	NA	NA	Artifactual
RAYGFRGPGPQ(-18.01)	Dehydration	Basal	1/4	0/4	11	P10645	379-389	CHGA		Chromogranin A	Y	NA	NA	Artifactual
RAYGFRGPGPQ(+.98)L	Deamidation (NQ)	Basal	2/4	0/4	12	P10645	379-390	CHGA		Chromogranin A	Y	C03:04	0.8606	Artifactual
RAYGFRGPGPQ(+.98)LR	Deamidation (NQ)	Both	4/4	2/4	13	P10645	379-391	CHGA		Chromogranin A	Y	A03:01	1.7153	Artifactual
Y(+42.01)GFRGPGPQL	Acetylation (N-term)	Basal	1/4	0/4	10	P10645	381-390	CHGA		Chromogranin A	Y	C03:04	0.4651	Artifactual
Y(+183.04)GFRGPGPQL	Aminoethylbenzenesulfonylation	Both	4/4	4/4	10	P10645	381-390	CHGA		Chromogranin A	Y	C03:04	0.4651	Artifactual
YGFRGPGPQ(+.98)L	Deamidation (NQ)	Both	4/4	4/4	10	P10645	381-390	CHGA		Chromogranin A	Y	C03:04	0.4651	Artifactual
GFRGPGPQ(+.98)L	Deamidation (NQ)	Both	3/4	1/4	9	P10645	382-390	CHGA		Chromogranin A	Y	C07:01	1.3265	Artifactual
GFRGPGPQ(+.98)LR	Deamidation (NQ)	Basal	2/4	0/4	10	P10645	382-391	CHGA		Chromogranin A	Y	NA	NA	Artifactual
FRGPGPQ(+.98)L	Deamidation (NQ)	Both	4/4	4/4	8	P10645	383-390	CHGA		Chromogranin A	Y	C07:01	0.1921	Artifactual
SSREDSLEAGLPLQ(+.98)	Deamidation (NQ)	Basal	1/4	0/4	14	P10645	397-410	CHGA		Chromogranin A	Y	NA	NA	Artifactual
SSREDS(+79.97)LEAGLPLQ	Phosphorylation (STY)	Basal	1/4	0/4	14	P10645	397-410	CHGA		Chromogranin A	Y	NA	NA	ND
SREDSLEAGLPLQ(+.98)V	Deamidation (NQ)	Basal	1/4	0/4	14	P10645	398-411	CHGA		Chromogranin A	Y	NA	NA	Artifactual
S(+79.97)REDSLEAGLPLQV	Phosphorylation (STY)	Basal	1/4	0/4	14	P10645	398-411	CHGA		Chromogranin A	Y	NA	NA	ND
REDSLEAGLPLQ(+.98)V	Deamidation (NQ)	Basal	1/4	0/4	13	P10645	399-411	CHGA		Chromogranin A	Y	B49:01	1.4346	Artifactual
EDS(+79.97)LEAGLPLQV	Phosphorylation (STY)	Basal	1/4	0/4	12	P10645	400-411	CHGA		Chromogranin A	Y	NA	NA	ND
EDS(+79.97)LEAGLPLQVR	Phosphorylation (STY)	Basal	1/4	0/4	13	P10645	400-412	CHGA		Chromogranin A	Y	NA	NA	ND
LEAGLPLQ(+.98)V	Deamidation (NQ)	Both	1/4	2/4	9	P10645	403-411	CHGA		Chromogranin A	Y	B49:01	0.0173	Artifactual
RVAQ(+.98)LDQLLHY	Deamidation (NQ)	Basal	1/4	0/4	11	P05060	603-613	CHGB	SCG1,SgI	Chromogranin B	Y	A03:01	0.6234	Artifactual
RVAQLDQ(+.98)LLHY	Deamidation (NQ)	Basal	1/4	0/4	11	P05060	603-613	CHGB	SCG1,SgI	Chromogranin B	Y	A03:01	0.6234	Artifactual
AQ(+.98)LDQLLHY	Deamidation (NQ)	Basal	3/4	0/4	9	P05060	605-613	CHGB	SCG1,SgI	Chromogranin B	Y	C07:01/A03:01	0.309/0.715	Artifactual
AQLDQ(+.98)LLHY	Deamidation (NQ)	Basal	1/4	0/4	9	P05060	605-613	CHGB	SCG1,SgI	Chromogranin B	Y	C07:01/A03:01	0.309/0.715	Artifactual
VLYRPDGQ(+.98)HDGK	Deamidation (NQ)	Basal	1/4	0/4	12	Q12860	942-953	CNTN1	GP135	Contactin 1	N	A03:01	1.2858	Artifactual
KM(+15.99)MSETLNF	Oxidation (M)	Basal	1/4	0/4	9	P16870	468-476	CPE		Carboxypeptidase E	Y	E01:01	0.1764	Artifactual
KM(+31.99)MSETLNF	Sulphone	Basal	3/4	0/4	9	P16870	468-476	CPE		Carboxypeptidase E	Y	E01:01	0.1764	ND
KMM(+31.99)SETLNF	Sulphone	IFN-α	0/4	1/4	9	P16870	468-476	CPE		Carboxypeptidase E	Y	E01:01	0.1764	ND
FADDPC(+305.07)SSV	Glutathione disulfide	IFN-α	0/4	4/4	9	P35221;P26232	111-119	CTNNA1;CTNNA2	CAP102,CAP-R,CT114	Catenin alpha 1;Catenin alpha 2	N	C03:04/A02:01	0.1577/0.4548	Biological
KM(+15.99)KAPEKKPLVK	Oxidation (M)	Basal	4/4	0/4	12	P35221;P26232	860-871	CTNNA1;CTNNA2	CAP102,CAP-R,CT114	Catenin alpha 1;Catenin alpha 2	N	A03:01	0.272	Artifactual
AIAEAM(+15.99)KVK	Oxidation (M)	Both	4/4	4/4	9	Q9UI36	337-345	DACH1	DACH	Dachshund family transcription factor 1	N	A03:01	0.1576	Artifactual
SLRRSGRQ(+.98)PK	Deamidation (NQ)	Basal	1/4	0/4	10	Q9BTC0	60-69	DIDO1	BYE1,C20orf158,DATF1,DIO-1,DIO1,dJ885L7.8,FLJ11265,KIAA0333	Death inducer-obliterator 1	N	A03:01	0.4291	Artifactual
M(+15.99)EDGLIKQI	Oxidation (M)	IFN-α	0/4	1/4	9	Q16555	37-45	DPYSL2	CRMP2,DHPRP2,DRP-2,DRP2	Dihydropyrimidinase like 2	N	B49:01	0.0126	Artifactual
GLYDGPVC(+119.00)EV	Cysteinylation	IFN-α	0/4	1/4	10	Q16555	497-506	DPYSL2	CRMP2,DHPRP2,DRP-2,DRP2	Dihydropyrimidinase like 2	N	A02:01	0.0129	Biological
SLSGAQ(+.98)IDDNIPR	Deamidation (NQ)	Basal	1/4	0/4	13	Q16555	540-552	DPYSL2	CRMP2,DHPRP2,DRP-2,DRP2	Dihydropyrimidinase like 2	N	NA	NA	Artifactual
KM(+15.99)FPEVKEK	Oxidation (M)	IFN-α	0/4	4/4	9	Q05329	257-265	GAD2	GAD65	Glutamate decarboxylase 2	Y	A03:01	0.0069	Artifactual
KM(+15.99)FDVGGQR	Oxidation (M)	Basal	1/4	0/4	9	P04899;P08754;P63096	198-206	GNAI2;GNAI3;GNAI1	GIP,GNAI2B,87U6,	G protein subunit alpha i2;G protein subunit alpha i3;G protein subunit alpha i1	N	A03:01	0.1598	Artifactual
GESGK(+42.01)STIV	Acetylation (K)	IFN-α	0/4	1/4	9	Q5JWF2;P63092;214;P04899;P08754;218;P38405;A8MTJ3	692-700	GNAS;GNAS;GNAI2;GNAI3;GNAL;GNAT3	GNAS1,GNASXL,GPSA,NESP,NESP55,SCG6,SgVI,GNAS1,GNASXL,GPSA,NESP,NESP55,SCG6,SgVI,GIP,GNAI2B,87U6,GDCA,gustducin	GNAS complex locus;GNAS complex locus;G protein subunit alpha i2;G protein subunit alpha i3;G protein subunit alpha L;G protein subunit alpha transducin 3	N	B49:01/B40:01	0.1615/0.308	Artifactual
SEYPIVD(-18.01)GKL	Dehydration	IFN-α	0/4	4/4	10	P54868;Q01581	248-257	HMGCS2;HMGCS1	HMGCS	3-hydroxy-3-methylglutaryl-CoA synthase 1;3-hydroxy-3-methylglutaryl-CoA synthase 2	N	B40:01/B49:01	0.0853/0.2371	Artifactual
KLSLVAAM(+15.99)L	Oxidation (M)	IFN-α	0/4	1/4	9	P11021	2-10	HSPA5	BiP,GRP78	Heat shock protein family A (Hsp70) member 5	N	A02:01	0.8236	Artifactual
KLSLVAAM(+31.99)L	Sulphone	IFN-α	0/4	1/4	9	P11021	2-10	HSPA5	BiP,GRP78	Heat shock protein family A (Hsp70) member 5	N	A02:01	0.8236	Biological
GIPPAPR(+14.02)GV	Methylation(KR)	Basal	3/4	0/4	9	P11021;P11142;P0DMV9;P0DMV8;P54652;P17066	486-494	HSPA5;HSPA8;HSPA1B;HSPA1A;HSPA2;HSPA6	HSC70,HSC71,HSP73,HSPA10,HSP70-2,HSP70-1,HSPA1,BiP,GRP78,HSP70B	Heat shock protein family A (Hsp70) member 8;Heat shock protein family A (Hsp70) member 1B;Heat shock protein family A (Hsp70) member 1A;Heat shock protein family A (Hsp70) member 5;Heat shock protein family A (Hsp70) member 2;Heat shock protein family A (Hsp70) member 6	N	A02:01	1.5107	Artifactual
A(+42.01)LWGPDPAAA	Acetylation (Protein N-term)	IFN-α	0/4	4/4	10	P01308	15-24	INS	IDDM1,IDDM2	Insulin	Y	A02:01	0.3268	Artifactual
ALW(+43.99)GPDPAAA	Carboxylation (DKW)	Both	1/4	1/4	10	P01308	15-24	INS	IDDM1,IDDM2	Insulin	Y	A02:01	0.3268	Artifactual
ALW(+31.99)GPDPAAA	Dihydroxy	Both	2/4	3/4	10	P01308;F8WCM5	15-24	INS;INS;IGF2	IDDM1,IDDM2	Insulin;INS;IGF2 readthrough	Y	A02:01	0.3268	Artifactual
A(+27.99)LWGPDPAAA	Formylation (Protein N-term)	IFN-α	0/4	1/4	10	P01308	15-24	INS	IDDM1,IDDM2	Insulin	Y	A02:01	0.3268	Artifactual
ALW(+15.99)GPDPAAA	Oxidation (HW)	Both	4/4	4/4	10	P01308;F8WCM5	15-24	INS;INS;IGF2	IDDM1,IDDM2	Insulin;INS;IGF2 readthrough	Y	A02:01	0.3268	Artifactual
ALWGPD(+37.95)PAAA	Replacement of 2 protons by calcium	Both	3/4	1/4	10	P01308	15-24	INS	IDDM1,IDDM2	Insulin	Y	A02:01	0.3268	Artifactual
ALWGPD(+21.97)PAAA	Replacement of 2 protons by magnesium	Both	4/4	4/4	10	P01308;F8WCM5	15-24	INS;INS;IGF2	IDDM1,IDDM2	Insulin;INS;IGF2 readthrough	Y	A02:01	0.3268	Artifactual
ALWGPDPAAA(+17.03)	Replacement of proton with ammonium ion	Both	1/4	2/4	10	P01308	15-24	INS	IDDM1,IDDM2	Insulin	Y	A02:01	0.3268	Artifactual
ALWGPD(+21.98)PAAA	Sodium adduct	Both	2/4	2/4	10	P01308;F8WCM5	15-24	INS;INS;IGF2	IDDM1,IDDM2	Insulin;INS;IGF2 readthrough	Y	A02:01	0.3268	Artifactual
ALW(+3.99)GPDPAAA	Tryptophan oxidation to kynurenin	Both	4/4	4/4	10	P01308	15-24	INS	IDDM1,IDDM2	Insulin	Y	A02:01	0.3268	Artifactual
ALW(+13.98)GPDPAAA	Tryptophan oxidation to oxolactone	Both	1/4	1/4	10	P01308	15-24	INS	IDDM1,IDDM2	Insulin	Y	A02:01	0.3268	Artifactual
L(+57.02)WGPDPAAA	Carbamidomethylation (DHKE X@N-term)	Basal	1/4	0/4	9	P01308;F8WCM5	16-24	INS;INS-IGF2	IDDM1,IDDM2,	Insulin;INS-IGF2 readthrough	Y	NA	NA	Artifactual
FVNQHLC(+70.04)GS	Crotonaldehyde	Basal	3/4	0/4	9	P01308;F8WCM5	25-33	INS;INS-IGF2	IDDM1,IDDM2,	Insulin;INS-IGF2 readthrough	Y	NA	NA	Artifactual
FVNQHLC(+119.00)GS	Cysteinylation	Basal	1/4	0/4	9	P01308;F8WCM5	25-33	INS;INS-IGF2	IDDM1,IDDM2,	Insulin;INS-IGF2 readthrough	Y	NA	NA	ND
FVNQHLC(+305.07)GS	Glutathione disulfide	Basal	1/4	0/4	9	P01308	25-33	INS	IDDM1,IDDM2	Insulin	Y	NA	NA	ND
FVNQHLC(+70.04)GSH	Crotonaldehyde	Both	1/4	3/4	10	P01308;F8WCM5	25-34	INS;INS;IGF2	IDDM1,IDDM2	Insulin;INS;IGF2 readthrough	Y	NA	NA	Artifactual
FVNQHLC(+47.98)GSH	Cysteine oxidation to cysteic acid	Basal	2/4	0/4	10	P01308	25-34	INS	IDDM1,IDDM2	Insulin	Y	NA	NA	Artifactual
FVNQHLC(+119.00)GSH	Cysteinylation	Basal	1/4	0/4	10	P01308	25-34	INS	IDDM1,IDDM2	Insulin	Y	NA	NA	ND
FVNQHLC(+305.07)GSH	Glutathione disulfide	Basal	2/4	0/4	10	P01308	25-34	INS	IDDM1,IDDM2	Insulin	Y	NA	NA	ND
FVNQHLC(+70.04)GSHL	Crotonaldehyde	IFN-α	0/4	1/4	11	P01308	25-35	INS	IDDM1,IDDM2	Insulin	Y	C03:04	1.9425	Artifactual
FVNQHLC(+305.07)GSHL	Glutathione disulfide	Both	3/4	3/4	11	P01308	25-35	INS	IDDM1,IDDM2	Insulin	Y	C03:04	1.9425	ND
FVNQHLC(+305.07)GSHLVE	Glutathione disulfide	Basal	1/4	0/4	13	P01308;F8WCM5	25-37	INS;INS-IGF2	IDDM1,IDDM2,	Insulin;INS-IGF2 readthrough	Y	NA	NA	ND
FVNQHLC(+70.04)GSHLVEA	Crotonaldehyde	Both	2/4	2/4	14	P01308	25-38	INS	IDDM1,IDDM2	Insulin;INS;IGF2 readthrough	Y	NA	NA	Artifactual
FVNQHLC(+47.98)GSHLVEA	Cysteine oxidation to cysteic acid	IFN-α	0/4	1/4	14	P01308	25-38	INS	IDDM1,IDDM2	Insulin	Y	NA	NA	Artifactual
FVNQHLC(+119.00)GSHLVEA	Cysteinylation	Basal	2/4	0/4	14	P01308	25-38	INS	IDDM1,IDDM2	Insulin	Y	NA	NA	ND
FVNQHLC(+305.07)GSHLVEA	Glutathione disulfide	Both	3/4	2/4	14	P01308	25-38	INS	IDDM1,IDDM2	Insulin	Y	NA	NA	ND
VNQHLC(+305.07)GSHLVEA	Glutathione disulfide	Basal	1/4	0/4	13	P01308;F8WCM5	26-38	INS;INS-IGF2	IDDM1,IDDM2,	Insulin;INS-IGF2 readthrough	Y	NA	NA	ND
HLC(+70.04)GSHLVEA	Crotonaldehyde	Both	4/4	4/4	10	P01308;F8WCM5	29-38	INS;INS;IGF2	IDDM1,IDDM2	Insulin;INS;IGF2 readthrough	Y	NA	NA	Artifactual
HLC(+47.98)GSHLVEA	Cysteine oxidation to cysteic acid	IFN-α	0/4	2/4	10	P01308	29-38	INS	IDDM1,IDDM2	Insulin	Y	NA	NA	Artifactual
HLC(+119.00)GSHLVEA	Cysteinylation	Both	1/4	3/4	10	P01308	29-38	INS	IDDM1,IDDM2	Insulin;INS;IGF2 readthrough	Y	NA	NA	ND
HLC(+31.99)GSHLVEA	Dihydroxy	IFN-α	0/4	3/4	10	P01308	29-38	INS	IDDM1,IDDM2	Insulin	Y	NA	NA	Artifactual
HLC(+305.07)GSHLVEA	Glutathione disulfide	Both	1/4	2/4	10	P01308;F8WCM5	29-38	INS;INS;IGF2	IDDM1,IDDM2	Insulin;INS;IGF2 readthrough	Y	NA	NA	ND
HLC(+305.07)GSHLVEALY	Glutathione disulfide	Basal	1/4	0/4	12	P01308;F8WCM5	29-40	INS;INS-IGF2	IDDM1,IDDM2,	Insulin;INS-IGF2 readthrough	Y	NA	NA	ND
HLC(+47.98)GSHLVEALYL	Cysteine oxidation to cysteic acid	IFN-α	0/4	1/4	13	P01308	29-41	INS	IDDM1,IDDM2	Insulin	Y	NA	NA	Artifactual
LC(+119.00)GSHLVEA	Cysteinylation	Both	1/4	1/4	9	P01308	30-38	INS	IDDM1,IDDM2	Insulin	Y	NA	NA	ND
LC(+305.07)GSHLVEA	Glutathione disulfide	Basal	1/4	0/4	9	P01308;F8WCM5	30-38	INS;INS-IGF2	IDDM1,IDDM2,	Insulin;INS-IGF2 readthrough	Y	NA	NA	ND
HLVEALY(-18.01)L	Dehydration	Both	3/4	4/4	8	P01308	34-41	INS	IDDM1,IDDM2	Insulin	Y	NA	NA	Artifactual
HLVEALYLV(-.98)	Amidation	IFN-α	0/4	1/4	9	P01308	34-42	INS	IDDM1,IDDM2	Insulin	Y	A02:01	0.0364	Artifactual
HLVEALY(-18.01)LV	Dehydration	IFN-α	0/4	1/4	9	P01308	34-42	INS	IDDM1,IDDM2	Insulin	Y	A02:01	0.0364	Artifactual
HLVEALYLVC(+119.00)	Cysteinylation	Basal	1/4	0/4	10	P01308	34-43	INS	IDDM1,IDDM2	Insulin	Y	NA	NA	ND
HLVEALYLVC(+47.98)GERG	Cysteine oxidation to cysteic acid	IFN-α	0/4	1/4	14	P01308	34-47	INS	IDDM1,IDDM2	Insulin	Y	NA	NA	Artifactual
HLVEALYLVC(+305.07)GERG	Glutathione disulfide	Both	4/4	4/4	14	P01308	34-47	INS	IDDM1,IDDM2	Insulin	Y	NA	NA	ND
LVEALYLVC(+305.07)GERG	Glutathione disulfide	Both	1/4	1/4	13	P01308	35-47	INS	IDDM1,IDDM2	Insulin	Y	NA	NA	ND
LVEALYLVC(+305.07)GERGF	Glutathione disulfide	Basal	1/4	0/4	14	P01308	35-48	INS	IDDM1,IDDM2	Insulin	Y	NA	NA	ND
VEALYLVC(+305.07)GERG	Glutathione disulfide	Basal	1/4	0/4	12	P01308;F8WCM5	36-47	INS;INS-IGF2	IDDM1,IDDM2,	Insulin;INS-IGF2 readthrough	Y	NA	NA	ND
ALYLVC(+305.07)GERG	Glutathione disulfide	Both	2/4	1/4	10	P01308;F8WCM5	38-47	INS;INS;IGF2	IDDM1,IDDM2	Insulin;INS;IGF2 readthrough	Y	NA	NA	ND
ALYLVC(+305.07)GERGF	Glutathione disulfide	Both	3/4	2/4	11	P01308	38-48	INS	IDDM1,IDDM2	Insulin	Y	NA	NA	ND
ALYLVC(+305.07)GERGFF	Glutathione disulfide	Both	3/4	1/4	12	P01308;F8WCM5	38-49	INS;INS;IGF2	IDDM1,IDDM2	Insulin;INS;IGF2 readthrough	Y	NA	NA	ND
ALYLVC(+305.07)GERGFFY	Glutathione disulfide	Basal	1/4	0/4	13	P01308	38-50	INS	IDDM1,IDDM2	Insulin	Y	NA	NA	ND
LYLVC(+305.07)GERG	Glutathione disulfide	Basal	1/4	0/4	9	P01308;F8WCM5	39-47	INS;INS-IGF2	IDDM1,IDDM2,	Insulin;INS-IGF2 readthrough	Y	NA	NA	ND
YLVC(+305.07)GERGFFYTPK	Glutathione disulfide	IFN-α	0/4	1/4	14	P01308;F8WCM5	40-53	INS;INS-IGF2	IDDM1,IDDM2,	Insulin;INS-IGF2 readthrough	Y	NA	NA	ND
LVC(+305.07)GERGF	Glutathione disulfide	Basal	1/4	0/4	8	P01308;F8WCM5	41-48	INS;INS-IGF2	IDDM1,IDDM2,	Insulin;INS-IGF2 readthrough	Y	NA	NA	ND
LVC(+47.98)GERGFFYTPK	Cysteine oxidation to cysteic acid	Both	3/4	1/4	13	P01308	41-53	INS	IDDM1,IDDM2	Insulin	Y	NA	NA	Artifactual
LVC(+305.07)GERGFFYTPK	Glutathione disulfide	Both	2/4	4/4	13	P01308;F8WCM5	41-53	INS;INS;IGF2	IDDM1,IDDM2	Insulin;INS;IGF2 readthrough	Y	NA	NA	ND
LVC(+305.07)GERGFFYTPKT	Glutathione disulfide	Both	2/4	1/4	14	P01308;F8WCM5	41-54	INS;INS;IGF2	IDDM1,IDDM2	Insulin;INS;IGF2 readthrough	Y	NA	NA	ND
VC(+47.98)GERGFFYTPK	Cysteine oxidation to cysteic acid	Basal	1/4	0/4	12	P01308	42-53	INS	IDDM1,IDDM2	Insulin	Y	NA	NA	Artifactual
VC(+70.04)GERGFFYTPKT	Crotonaldehyde	Both	1/4	1/4	13	P01308	42-54	INS	IDDM1,IDDM2	Insulin	Y	NA	NA	Artifactual
C(+12.00)GERGFFYTPKT	Addition of Carbon to cysteine	Basal	1/4	0/4	12	P01308	43-54	INS	IDDM1,IDDM2	Insulin	Y	NA	NA	Artifactual
REAEDLQVGQ(+.98)V	Deamidation (NQ)	IFN-α	0/4	2/4	11	P01308	56-66	INS	IDDM1,IDDM2	Insulin	Y	B49:01/B40:01	0.1983/0.5284	Artifactual
REAEDLQVGQV(+14.02)	Methylation(C-term)	IFN-α	0/4	2/4	11	P01308	56-66	INS	IDDM1,IDDM2	Insulin	Y	B49:01/B40:01	0.1983/0.5284	Artifactual
REAEDLQ(+.98)VGQVEL	Deamidation (NQ)	IFN-α	0/4	3/4	13	P01308	56-68	INS	IDDM1,IDDM2	Insulin	Y	B40:01	0.2255	Artifactual
REAEDLQVGQ(+.98)VEL	Deamidation (NQ)	IFN-α	0/4	4/4	13	P01308	56-68	INS	IDDM1,IDDM2	Insulin	Y	B40:01	0.2255	Artifactual
AEDLQ(+.98)VGQVEL	Deamidation (NQ)	IFN-α	0/4	2/4	11	P01308	58-68	INS	IDDM1,IDDM2	Insulin	Y	B40:01	0.1346	Artifactual
AEDLQVGQ(+.98)VEL	Deamidation (NQ)	IFN-α	0/4	4/4	11	P01308	58-68	INS	IDDM1,IDDM2	Insulin	Y	B40:01	0.1346	Artifactual
LQ(+.98)VGQVEL	Deamidation (NQ)	IFN-α	0/4	1/4	8	P01308	61-68	INS	IDDM1,IDDM2	Insulin	Y	NA	NA	Artifactual
LQVGQ(+.98)VEL	Deamidation (NQ)	IFN-α	0/4	1/4	8	P01308	61-68	INS	IDDM1,IDDM2	Insulin	Y	NA	NA	Artifactual
GIVEQCCT(-2.02)S	2-amino-3-oxo-butanoic_acid	IFN-α	0/4	1/4	9	P01308	90-98	INS	IDDM1,IDDM2	Insulin	Y	NA	NA	Artifactual
GIVEQCCT(+117.00)SICSL	Phospho-propargylamine	Basal	2/4	0/4	13	P01308	90-102	INS	IDDM1,IDDM2	Insulin	Y	NA	NA	Artifactual
SLYQLENYC(+305.07)N	Glutathione disulfide	Both	4/4	3/4	10	P01308	101-110	INS	IDDM1,IDDM2	Insulin	Y	NA	NA	ND
LYQLENYC(+305.07)N	Glutathione disulfide	Basal	1/4	0/4	9	P01308	102-110	INS	IDDM1,IDDM2	Insulin	Y	NA	NA	ND
YQLENYC(+305.07)N	Glutathione disulfide	Both	4/4	4/4	8	P01308	103-110	INS	IDDM1,IDDM2	Insulin	Y	NA	NA	ND
AVFN(+.98)IIFTQK	Deamidation (NQ)	IFN-α	0/4	4/4	10	Q12756	219-228	KIF1A	ATSV,C2orf20,SPG30,UNC104	Kinesin family member 1A	N	A03:01	0.022	Artifactual
AVFNIIFTQ(+.98)K	Deamidation (NQ)	IFN-α	0/4	4/4	10	Q12756	219-228	KIF1A	ATSV,C2orf20,SPG30,UNC104	Kinesin family member 1A	N	A03:01	0.022	Artifactual
L(+57.02)YPVPLVH	Carbamidomethylation (DHKE X@N-term)	IFN-α	0/4	1/4	8	Q12756	861-868	KIF1A	ATSV,C2orf20,SPG30,UNC104	Kinesin family member 1A	N	NA	NA	Artifactual
G(+42.01)EVKGFLRV	Acetylation (N-term)	IFN-α	0/4	1/4	9	Q12756	877-885	KIF1A	ATSV,C2orf20,SPG30,UNC104	Kinesin family member 1A	N	B49:01	0.0161	Artifactual
SESC(+305.07)PVVGM	Glutathione disulfide	IFN-α	0/4	4/4	9	Q12756	923-931	KIF1A	ATSV,C2orf20,SPG30,UNC104	Kinesin family member 1A	N	B40:01/B49:01	0.212/0.431	Biological
KLSEM(+15.99)SVTL	Oxidation (M)	Both	1/4	1/4	9	Q12756	1480-1488	KIF1A	ATSV,C2orf20,SPG30,UNC104	Kinesin family member 1A	N	A02:01	0.0117	Artifactual
KLSEM(+31.99)SVTL	Sulphone	IFN-α	0/4	1/4	9	Q12756	1480-1488	KIF1A	ATSV,C2orf20,SPG30,UNC104	Kinesin family member 1A	N	A02:01	0.0117	Artifactual
S(+42.01)TNENANTPAARL	Acetylation (Protein N-term)	Basal	1/4	0/4	13	P52292	2-14	KPNA2	IPOA1,QIP2,RCH1,SRP1alpha	Karyopherin subunit alpha 2	N	NA	NA	Artifactual
S(+42.01)TNENANTPAARLH	Acetylation (Protein N-term)	Basal	1/4	0/4	14	P52292	2-15	KPNA2	IPOA1,QIP2,RCH1,SRP1alpha	Karyopherin subunit alpha 2	N	NA	NA	Artifactual
T(+57.02)NPKTNIQK	Carbamidomethylation (DHKE X@N-term)	IFN-α	0/4	1/4	9	P52292	345-353	KPNA2	IPOA1,QIP2,RCH1,SRP1alpha	Karyopherin subunit alpha 2	N	NA	NA	Artifactual
SM(+15.99)KPEPLFR	Oxidation (M)	Both	2/4	2/4	9	P46821	392-400	MAP1B	MAP5,PPP1R102	Microtubule associated protein 1B	N	A03:01	0.2094	Artifactual
FRASVLFDTM(+15.99)	Oxidation (M)	IFN-α	0/4	1/4	10	P46821	1832-1841	MAP1B	MAP5,PPP1R102	Microtubule associated protein 1B	N	C07:01	0.7701	Artifactual
AET(-18.01)IFVKV	Dehydration	IFN-α	0/4	2/4	8	O76050	335-342	NEURL1	h-neu,neu-1,NEURL,RNF67	Neuralized E3 ubiquitin protein ligase 1	N	B49:01	0.0924	Artifactual
KTDPKM(+15.99)LSK	Oxidation (M)	Both	2/4	3/4	9	Q9UBD5	194-202	ORC3	IMAGE50150,LATHEO,ORC3L	Origin recognition complex subunit 3	N	A03:01	0.0074	Artifactual
Q(-17.03)IGSLENHYLFK	Pyro-glu from Q	Basal	1/4	0/4	12	P29120	60-71	PCSK1	NEC1,PC1,PC3,SPC3	Proprotein convertase subtilisin/kexin type 1	Y	NA	NA	Artifactual
SALRDSALNLFND(-.98)	Amidation	Basal	1/4	0/4	13	P29120	111-123	PCSK1	NEC1,PC1,PC3,SPC3	Proprotein convertase subtilisin/kexin type 1	Y	NA	NA	Artifactual
GLFRPPPALC(+305.07)	Glutathione disulfide	Basal	1/4	0/4	10	Q9UHG2	24-33	PCSK1N	BigLEN,PEN,proSAAS,SAAS,SCG8,SgVIII	Proprotein convertase subtilisin/kexin type 1 inhibitor	Y	A02:01	1.0864	Biological
ALIGQC(+305.07)IHI	Glutathione disulfide	IFN-α	0/4	1/4	9	Q86TG7	229-237	PEG10	HB-1,KIAA1051,Mar2,Mart2,MEF3L,RGAG3	Paternally expressed 10	N	A02:01	0.2398	Biological
RVRQS(+79.97)PLATR	Phosphorylation (STY)	IFN-α	0/4	3/4	10	O75381	40-49	PEX14		Peroxisomal biogenesis factor 14	N	A03:01	0.1376	Biological
GLFGQC(+305.07)QVGV	Glutathione disulfide	IFN-α	0/4	1/4	10	Q16849	57-66	PTPRN	IA-2	Protein tyrosine phosphatase, receptor type N	Y	A02:01	0.2086	Biological
WESGC(+305.07)TVIV	Glutathione disulfide	IFN-α	0/4	2/4	9	Q16849	799-807	PTPRN	IA-2	Protein tyrosine phosphatase, receptor type N	Y	B49:01/B40:01	0.6306/0.765	Artifactual
KTITQ(+.98)IVKDK	Deamidation (NQ)	IFN-α	0/4	1/4	10	Q8HWS3	108-117	RFX6	dJ955L16.1,MGC33442,RFXDC1	Regulatory factor X6	N	A03:01	0.0871	Artifactual
ATFGKTIRQ(+.98)K	Deamidation (NQ)	Both	2/4	3/4	10	Q8HWS3	164-173	RFX6	MGC33442,RFXDC1,dJ955L16	Regulatory factor X6	N	A03:01	0.0066	Artifactual
SM(+15.99)VSDIERV	Oxidation (M)	Both	3/4	4/4	9	Q8HWS3	408-416	RFX6	MGC33442,RFXDC1,dJ955L16	Regulatory factor X6	N	A02:01	0.0681	Artifactual
SM(+31.99)VSDIERV	Sulphone	IFN-α	0/4	1/4	9	Q8HWS3	408-416	RFX6	dJ955L16.1,MGC33442,RFXDC1	Regulatory factor X6	N	A02:01	0.0681	Biological
KIAGYVTHLM(+15.99)K	Oxidation (M)	IFN-α	0/4	1/4	11	P08708	49-59	RPS17	MGC72007,RPS17L,RPS17L1,RPS17L2,S17	Ribosomal protein S17	N	A03:01	0.0803	Artifactual
IEVDPDTKEM(+15.99)L	Oxidation (M)	IFN-α	0/4	4/4	11	P08708	96-106	RPS17	MGC72007,RPS17L,RPS17L1,RPS17L2,S17	Ribosomal protein S17	N	B40:01	0.1571	Artifactual
IEVDPDTKEM(+31.99)L	Sulphone	IFN-α	0/4	1/4	11	P08708	96-106	RPS17	MGC72007,RPS17L,RPS17L1,RPS17L2,S17	Ribosomal protein S17	N	B40:01	0.1571	Artifactual
NLQVTQPTVGM(+15.99)NF	Oxidation (M)	IFN-α	0/4	1/4	13	P08708	116-128	RPS17	MGC72007,RPS17L,RPS17L1,RPS17L2,S17	Ribosomal protein S17	N	NA	NA	Artifactual
Q(-17.03)EKVLPRLPY	Pyro-glu from Q	Basal	1/4	0/4	10	P13521	459-468	SCG2	CHGC,SgII,SN	Secretogranin II	Y	NA	NA	Artifactual
M(+15.99)LVKYPEIINSNQV	Oxidation (M)	Basal	1/4	0/4	14	P13521	511-524	SCG2	CHGC,SgII,SN	Secretogranin II	Y	NA	NA	Artifactual
VEYPAHQAM(+15.99)	Oxidation (M)	IFN-α	0/4	3/4	9	P05408	58-66	SCG5	7B2,SGNE1,SgV	Secretogranin V	Y	B40:01/B49:01	0.0341/0.0761	Artifactual
HLFDPEHDY(+79.96)PG	Sulfation	Basal	1/4	0/4	11	P05408	149-159	SCG5	7B2,SGNE1,SgV	Secretogranin V	Y	NA	NA	Artifactual
LFDPEHDY(+79.96)PGLGKW	Sulfation	Basal	1/4	0/4	14	P05408	150-163	SCG5	7B2,SGNE1,SgV	Secretogranin V	Y	NA	NA	Artifactual
HDY(+79.96)PGLGKW	Sulfation	Basal	1/4	0/4	9	P05408	155-163	SCG5	7B2,SGNE1,SgV	Secretogranin V	Y	B49:01	1.3213	Artifactual
N(+.98)KKLLYEKMKGGE	Deamidation (NQ)	Basal	1/4	0/4	13	P05408	164-176	SCG5	7B2,SGNE1,SgV	Secretogranin V	Y	NA	NA	Artifactual
N(+.98)KKLLYEKM(+15.99)KGGE	Deamidation (NQ); Oxidation (M)	Basal	1/4	0/4	13	P05408	164-176	SCG5	7B2,SGNE1,SgV	Secretogranin V	Y	NA	NA	Artifactual
NKKLLYEKM(+15.99)KGGE	Oxidation (M)	Basal	1/4	0/4	13	P05408	164-176	SCG5	7B2,SGNE1,SgV	Secretogranin V	Y	NA	NA	Artifactual
SVNPYLQ(+.98)GQR	Deamidation (NQ)	Both	1/4	1/4	10	P05408	182-191	SCG5	7B2,SGNE1,SgV	Secretogranin V	Y	A03:01	1.4187	Artifactual
SVNPYLQGQ(+.98)R	Deamidation (NQ)	Basal	3/4	0/4	10	P05408	182-191	SCG5	7B2,SGNE1,SgV	Secretogranin V	Y	A03:01	1.4187	Artifactual
SVNPYLQ(+.98)GQRL	Deamidation (NQ)	Basal	3/4	0/4	11	P05408	182-192	SCG5	7B2,SGNE1,SgV	Secretogranin V	Y	NA	NA	Artifactual
SVNPYLQGQ(+.98)RL	Deamidation (NQ)	Basal	1/4	0/4	11	P05408	182-192	SCG5	7B2,SGNE1,SgV	Secretogranin V	Y	NA	NA	Artifactual
SVNPYLQ(+.98)GQRLDN	Deamidation (NQ)	Basal	2/4	0/4	13	P05408	182-194	SCG5	7B2,SGNE1,SgV	Secretogranin V	Y	NA	NA	Artifactual
SVNPYLQGQ(+.98)RLDN	Deamidation (NQ)	Basal	2/4	0/4	13	P05408	182-194	SCG5	7B2,SGNE1,SgV	Secretogranin V	Y	NA	NA	Artifactual
SVNPYLQGQRLDN(+.98)	Deamidation (NQ)	Basal	2/4	0/4	13	P05408	182-194	SCG5	7B2,SGNE1,SgV	Secretogranin V	Y	NA	NA	Artifactual
VVAKK(+42.01)SVPH	Acetylation (K)	IFN-α	0/4	1/4	9	P05408	195-203	SCG5	7B2,SGNE1,SgV	Secretogranin V	Y	A03:01	1.0522	Artifactual
V(+42.01)VAKKSVPH	Acetylation (N-term)	Both	2/4	4/4	9	P05408	195-203	SCG5	7B2,SGNE1,SgV	Secretogranin V	Y	A03:01	1.0522	Artifactual
VVAKKS(+42.01)VPH	Acetylation (TSCYH)	Both	3/4	3/4	9	P05408	195-203	SCG5	7B2,SGNE1,SgV	Secretogranin V	Y	A03:01	1.0522	Artifactual
VVAKKSVPH(+70.04)	Crotonaldehyde	Both	3/4	3/4	9	P05408	195-203	SCG5	7B2,SGNE1,SgV	Secretogranin V	Y	A03:01	1.0522	Artifactual
SVPHFS(+79.97)DEDKDPE	Phosphorylation (STY)	Basal	1/4	0/4	13	P05408	200-212	SCG5	7B2,SGNE1,SgV	Secretogranin V	Y	NA	NA	ND
KAFQ(+.98)ATQQK	Deamidation (NQ)	IFN-α	0/4	1/4	9	Q8WTS6	358-366	SETD7	KIAA1717,KMT7,SET7,SET7/9,Set9	SET domain containing lysine methyltransferase 7	N	A03:01	0.0732	Artifactual
KAFQATQ(+.98)QK	Deamidation (NQ)	IFN-α	0/4	4/4	9	Q8WTS6	358-366	SETD7	KIAA1717,KMT7,SET7,SET7/9,Set9	SET domain containing lysine methyltransferase 7	N	A03:01	0.0732	Artifactual
RTYLVNDKAAKM(+15.99)	Oxidation (M)	Basal	2/4	0/4	12	Q8IWU4	6-17	SLC30A8	ZnT-8,ZNT8	Solute carrier family 30 member 8	Y	NA	NA	Artifactual
SLWSEPVVC(+119.00)	Cysteinylation	IFN-α	0/4	1/4	9	Q9UHI5	441-449	SLC7A8	LAT2,LPI-PC1	Solute carrier family 7 member 8	N	A02:01	0.3791	ND
SLWSEPVVC(+305.07)	Glutathione disulfide	IFN-α	0/4	4/4	9	Q9UHI5	441-449	SLC7A8	LAT2,LPI-PC1	Solute carrier family 7 member 8	N	A02:01	0.3791	Biological
KRAS(+79.97)GQAFEL	Phosphorylation (STY)	IFN-α	0/4	1/4	10	Q93045;P16949	47-56	STMN2;STMN1	C1orf215,FLJ32206,Lag,LAP18,OP18,PP17,PP19,PR22,SMN,SCG10,SCGN10	Stathmin 1;Stathmin 2	N	C07:01	0.5721	ND
KIM(+15.99)HDVIKK	Oxidation (M)	Both	3/4	2/4	9	P61764	13-21	STXBP1	MUNC18,UNC18,hUNC18,rbSec1	Syntaxin binding protein 1	N	A03:01	0.0154	Artifactual
KLKIEQM(+15.99)QK	Oxidation (M)	IFN-α	0/4	1/4	9	Q9BTF0	146-154	THUMPD2	C2orf8,MGC2454	THUMP domain containing 2	N	A03:01	0.0359	Artifactual
Q(+.98)EVGKVIGI	Deamidation (NQ)	IFN-α	0/4	3/4	9	Q9BTF0	224-232	THUMPD2	C2orf8,MGC2454	THUMP domain containing 2	N	B49:01	0.0419	Artifactual
KVIGIAIM(+15.99)K	Oxidation (M)	Both	3/4	4/4	9	Q9BTF0	228-236	THUMPD2	C2orf8,MGC2454	THUMP domain containing 2	N	A03:01	0.0117	Artifactual
KVIGIAIM(+31.99)K	Sulphone	IFN-α	0/4	1/4	9	Q9BTF0	228-236	THUMPD2	C2orf8,MGC2454	THUMP domain containing 2	N	A03:01	0.0117	Artifactual
KEW(+15.99)PDVYYV	Oxidation (HW)	IFN-α	0/4	1/4	9	Q9BTF0	318-326	THUMPD2	C2orf8,MGC2454	THUMP domain containing 2	N	B49:01	0.0292	Artifactual
AELC(+305.07)DIAAI	Glutathione disulfide	IFN-α	0/4	2/4	9	P28289	126-134	TMOD1	D9S57E,ETMOD,TMOD	Tropomodulin 1	N	B49:01/B40:01	0.1865/0.4569	Biological
ALSSSSIM(+15.99)NK	Oxidation (M)	IFN-α	0/4	2/4	10	P28289	149-158	TMOD1	D9S57E,ETMOD,TMOD	Tropomodulin 1	N	A03:01	0.0298	Artifactual
STTAVVTN(+.98)PK	Deamidation (NQ)	Basal	2/4	0/4	10	P02766	137-146	TTR	CTS,CTS1,HsT2651,PALB	Transthyretin	N	A03:01	0.577	Artifactual
M(+31.99)LMPVHFLL	Sulphone	IFN-α	0/4	1/4	9	Q969E3	9-21	UCN3	SPC,UCNIII	Urocortin 3	Y	A02:01	0.0379	ND
GQ(+.98)WEDASLLSK	Deamidation (NQ)	IFN-α	0/4	1/4	11	Q969E3	46-56	UCN3	SPC,UCNIII	Urocortin 3	Y	A03:01	0.6854	Artifactual
REYQ(+.98)DLLNV	Deamidation (NQ)	IFN-α	0/4	1/4	9	P08670;Q16352	381-389	VIM;INA	NEF5,NF-66	Vimentin;Internexin neuronal intermediate filament protein alpha	N	B49:01	0.0068	Artifactual
REYQDLLNVKM(+15.99)	Oxidation (M)	IFN-α	0/4	2/4	11	P08670;Q16352	381-391	VIM;INA	NEF5,NF-66	Vimentin;Internexin neuronal intermediate filament protein alpha	N	B40:01	0.1942	Artifactual
SC(+305.07)PLPAPTPAPF	Glutathione disulfide	Basal	1/4	0/4	12	Q8N398	722-733	VWA5B2	DKFZp761K032,LOC90113	Von Willebrand factor A domain containing 5B2	N	NA	NA	ND
HLLC(+305.07)YSPANV	Glutathione disulfide	Basal	1/4	0/4	10	Q8N398	1233-1242	VWA5B2	DKFZp761K032,LOC90113	Von Willebrand factor A domain containing 5B2	N	NA	NA	ND
ASFSVVGM(+15.99)VK	Oxidation (M)	IFN-α	0/4	1/4	10	O76024	616-625	WFS1	DFNA14,DFNA38,DFNA6,DIDMOAD,WFS	Wolframin ER transmembrane glycoprotein	N	A03:01	0.1797	Artifactual
