## Supplementary Data 4 for "Interferon-α promotes neo-antigen formation and preferential HLA-B-restricted antigen presentation in pancreatic β-cells"

### Sheet: Feuil1
UniProt	Gene name	β-cell enriched expression	Predicted HLA restriction	Rank	Presence	Sequence	N-terminal fragment	C-terminal fragment	Splicing direction	Inter-fragment distance	Spectral matching	Ensembl match
P46821	MAP1B	Yes	A03:01	0.03	Both	ATAGPGTVK	VK	ATAGPGT	Reverse	25	No
Q9BTF0	THUMPD2	Yes	B49:01/B40:01	0.20/0.50	IFNa	EEVGKVIGI	EVGKVIGI	E	Reverse	17	No
							E	EVGKVIGI	Forward	38	No
							EE	VGKVIGI	Forward	38	No
O75592	MYCBP2	Yes	A03:01	0.14	IFNa	GSINLSMLK	GSIN	LSMLK	Forward	4	Yes
Q9Y5W8	SNX13	No	A03:01	0.14	IFNa	GSINLSMLK	MLK	GSINLS	Reverse	20	Yes
P52292	KPNA2	Yes	A03:01	0.02	IFNa	GTNPKTNIQK	TNPKTNIQK	G	Reverse	23	Yes
							G	TNPKTNIQK	Forward	26	Yes
							GT	NPKTNIQK	Forward	21	Yes
Q9ULU8	CADPS	Yes	B49:01/B40:01	0.06-0.08/0.45-0.50	IFNa	IEENVGRLI	IE	IEENVGRLI	Forward	16	Yes	ENSP00000484365.1
							IEE	NVGRLI	Forward	6	Yes	ENSP00000484365.1
							IEEN	VGRLI	Forward	6	Yes	ENSP00000484365.1
					IFNa	LEENVGRLI	LE	ENVGRLI	Forward	23	Yes	ENSP00000484365.1
Q8TDR0	TRAF3IP1	No	B49:01/B40:01	0.34/1.30	Both	KEIEKGKI	KEIEK	GKI	Forward	15	Yes
Q8IXS2	CCDC65	No	B49:01/B40:01	0.34/1.30	Both		KEIEK	GKI	Forward	16	Yes
Q8WXH0	SYNE2	No	B40:01/B49:01	0.45/0.84	Both	KEIEKGKL	IEKGKL	KE	Reverse	27	Yes
P46821	MAP1B	Yes	B40:01/B49:01	0.69/1.24	Both	KELEKGKI	EKGKI	KEL	Reverse	38	Yes
							KGKI	KELE	Reverse	4	Yes
Q96AE7	TTC17	No	B49:01/B40:01	0.34/1.30	Both	KELEKGKI	GKI	KELEK	Reverse	29	Yes
P0DMV9	HS71B	No	B49:01/B40:01	0.34/1.30	Both	KELEKGKI	KGKI	KELE	Reverse	34	Yes
P11142	HSP7	No			Both	KELEKGKI	GKI	KELEK	Reverse	34	Yes
P0DMV8	HS71A	No			Both	KELEKGKI	KGKI	KELE	Reverse	34	Yes
P34931	HS71L	No			Both	KELEKGKI	KGKI	KELE	Reverse	34	Yes
Q16181	SETPIN7	No			Both	KELEKGKI	KELE	KGKI	Forward	34	Yes
Q16851	UGPA	No			Both	KELEKGKI	KELEK	GKI	Forward	37	Yes
Q12802	AKP13	No	B40:01/B49:01	0.74/1.28	Both	KELEKGKL	EKGKL	KEL	Reverse	30	Yes
Q8WY36	BBX	No			Both	KELEKGKL	KL	KELEKG	Reverse	11	Yes
							L	KELEKGK	Reverse	31	Yes
							KELEKGK	L	Forward	40	Yes
Q9NZR1	TMOD2	No			Both	KELEKGKL	KELEK	GKL	Forward	10	Yes
Q9UPW8	UNC13A	Yes	A03:01	0.01	Basal	KLITLPSIK	PSIK	KLITL	Reverse	6	Yes
A4D1F6	LRRD1	Yes	A03:01	0.01	Basal	KLITLPSLK	TLPSLK	KLI	Reverse	23	Yes
Q8IWU4	SLC30A8	Yes	A03:01	0.01	Both	KMYAFTLER	LER	KMYAFT	Reverse	9	Yes
							ER	KMYAFTL	Reverse	9	Yes
							R	KMYAFTLE	Reverse	9	Yes
							KMYAFTL	ER	Forward	17	Yes
							KMYAFTLE	R	Forward	17	Yes
P11021	HSPA5	No	A03:01	0.01	IFNa	RIINEPTAAK	K	RIINEPTAA	Reverse	33	Yes
							RIINEPTAA	K	Forward	12	Yes
P17066	HSP76	No	A03:01	0.01	IFNa	RIINEPTAAK	K	RIINEPTAA	Reverse	30	Yes
							RIINEPTAA	K	Forward	40	Yes
P0DMV9	HS71B	No	A03:01	0.01	IFNa	RIINEPTAAK	K	RIINEPTAA	Reverse	11	Yes
							RIINEPTAA	K	Forward	40	Yes
P54652	HSP72	No	A03:01	0.01	IFNa	RIINEPTAAK	K	RIINEPTAA	Reverse	32	Yes
							RIINEPTAA	K	Forward	15	Yes
P11142	HSP7C	No	A03:01	0.01	IFNa	RIINEPTAAK	K	RIINEPTAA	Reverse	33	Yes
							RIINEPTAA	K	Forward	40	Yes
P0DMV8	HS71A	No	A03:01	0.01	IFNa	RIINEPTAAK	K	RIINEPTAA	Reverse	11	Yes
							RIINEPTAA	K	Forward	40	Yes
P34931	HS71L	No	A03:01	0.01	IFNa	RIINEPTAAK	K	RIINEPTAA	Reverse	11	Yes
							RIINEPTAA	K	Forward	40	Yes
Q9BTF0	THUMPD2	Yes	B49:01/B40:01	0.02/0.14	IFNa	SEVGKVIGI	EVGKVIGI	S	Reverse	40	Yes
							S	EVGKVIGI	Forward	14	Yes
Q12769	NU160	No	B40:01/B49:01	0.02/0.11	IFNa	SEVGKVIGL	SEVGK	VIGL	Forward	32	Yes
P50747	BPL1	No	B40:01/B49:01	0.03/0.11	IFNa	SEVGKVLGL	GKVLGL	SEV	Reverse	31	Yes
Q8TDD5	MCLN3	No	A02:01	0.07	IFNa	TIIGSILKV	V	TIIGSILK	Reverse	33	Yes
							TIIGSILK	V	Forward	28	Yes
Q8IZK6	MCLN2	No	A02:01	0.07	IFNa	TIIGSILKV	V	TIIGSILK	Reverse	22	Yes
							TIIGSILK	V	Forward	40	Yes
Q8NGH8	OR56A4	No	A02:01	0.07	IFNa	TLLGSILKV	TLLGS	ILKV	Forward	11	Yes
Q2V2M9	FHOD3	No	A02:01	0.07	IFNa	TLIGSLIKV	LIKV	TLIGS	Reverse	40	Yes
O15085	ARHGEF11	Yes	A02:01	0.02	IFNa	TLLGSIIKV	IIKV	TLLGS	Reverse	25	Yes
