## Supplementary Data 6 for "Interferon-α promotes neo-antigen formation and preferential HLA-B-restricted antigen presentation in pancreatic β-cells"

### Sheet: Sheet1
Gene name	Peptide	Presence	Length	Position	Gene synonyms	Gene description	Granule protein	HLA restriction	Rank	Islet 1	Islet 2
CHGA	GLSAEPGWQA	Basal	10	216-225		Chromogranin A	Yes	A02:01	0.8389	No	Yes
MAP1B	SLYASLTSEK	IFN-α	10	1760-1769	MAP5,PPP1R102	Microtubule associated protein 1B	No	A03:01	0.0189	Yes	No
KIF1A	AVFNIIFTQK	Both	10	219-228	ATSV,C2orf20,SPG30,UNC104	Kinesin family member 1A	No	A03:01	0.022	Yes	No
KIF1A	LLYPVPLVH	Both	9	860-868	ATSV,C2orf20,SPG30,UNC104	Kinesin family member 1A	No	A03:01	0.0638	Yes	Yes
KIF1A	VLDTSVAYV	IFN-α	9	1347-1355	ATSV,C2orf20,SPG30,UNC104	Kinesin family member 1A	No	A02:01	0.0238	Yes	Yes
KIF1A	KLSEMSVTL	Both	9	1480-1488	ATSV,C2orf20,SPG30,UNC104	Kinesin family member 1A	No	A02:01	0.0117	Yes	Yes
RPS17	KLLDFGSLSNL	Both	11	107-117	MGC72007,RPS17L,RPS17L1,RPS17L2,S17	Ribosomal protein S17	No	A02:01	0.2199	Yes	No
RFX6	KTITQIVKDK	Both	10	108-117	MGC33442,RFXDC1,dJ955L16	Regulatory factor X6	No	A03:01	0.0871	Yes	Yes
RFX6	SVYSGKGLTR	Both	10	206-215	MGC33442,RFXDC1,dJ955L16	Regulatory factor X6	No	A03:01	0.086	Yes	Yes
HSPA5	KLSLVAAML	Both	9	2-10	BiP,GRP78	Heat shock protein family A (Hsp70) member 5	No	A02:01	0.8236	Yes	Yes
HSPA5	KVYEGERPLTK	IFN-α	11	464-474	BiP,GRP78	Heat shock protein family A (Hsp70) member 5	No	A03:01	0.0031	Yes	Yes
ABCC8	IIFESPFNK	Both	9	787-795	ABC36,HHF1,HI,HRINS,MRP8,PHHI,SUR,SUR1,TNDM2	ATP binding cassette subfamily C member 8	Yes	A03:01	0.01	No	Yes
ABCC8	GTIQREGTLK	Both	10	905-914	ABC36,HHF1,HI,HRINS,MRP8,PHHI,SUR,SUR1,TNDM2	ATP binding cassette subfamily C member 8	Yes	A03:01	0.3892	No	Yes
DHX15	ILMGVLKEV	Both	9	271-279	DBP1,DDX15,HRH2,PRP43,PRPF43,PrPp43p	DEAH;box helicase 15	No	A02:01	0.0154	Yes	Yes
CPE	ASAPGYLAITK	Both	11	423-433		Carboxypeptidase E	Yes	A03:01	0.2238	No	Yes
TTR	STTAVVTNPK	Both	10	137-146	CTS,CTS1,HsT2651,PALB	Transthyretin	No	A03:01	0.577	Yes	Yes
PTPRN	SLADVTQQA	IFN-α	9	526-534	IA-2	Protein tyrosine phosphatase, receptor type N	Yes	A02:01	0.0469	Yes	Yes
PTPRN	SLYHVYEV	Both	8	830-837	IA	Protein tyrosine phosphatase; receptor type N	Yes	A02:01	0.2596	Yes	No
ORC3	KTDPKMLSK	Both	9	194-202	IMAGE50150,LATHEO,ORC3L	Origin recognition complex subunit 3	No	A03:01	0.0074	Yes	No
SLC30A8	RTYLVNDKAAK	Both	11	6-16	ZNT8,ZnT	Solute carrier family 30 member 8	Yes	A03:01	0.1627	Yes	Yes
UCHL1	GTIGLIHAV	Both	9	91-99	PARK5,PGP9,Uch,L1	Ubiquitin C;terminal hydrolase L1	No	A02:01	0.1773	Yes	Yes
COPS2	SLNQAVVSK	Both	9	433-441	ALIEN,CSN2,TRIP15	COP9 signalosome subunit 2	No	A03:01	0.0091	Yes	Yes
RTN1	STYFTGILQK	Both	10	120-129	NSP	Reticulon 1	No	A03:01	0.0091	Yes	No
PAX6	GLISPGVSV	Basal	9	395-403	AN,AN2,D11S812E,WAGR	Paired box 6	No	A02:01	0.0876	Yes	No
PPP4R1	TLLEKDYFL	Both	9	892-900	PP4R1	Protein phosphatase 4 regulatory subunit 1	No	A02:01	0.0229	Yes	Yes
UCN3	MLMPVHFLL	IFN-α	9	1-9	SPC,UCNIII	Urocortin 3	Yes	A02:01	0.0379	Yes	Yes
CTNNA1	ASYVASTKYQK	Basal	11	835-845	CAP102,CAP-R,CT114	Catenin alpha 1;Catenin alpha 2	No	A03:01	0.2798	Yes	Yes
CTNNA1	KMKAPEKKPLVK	Basal	12	860-871	CAP102,CAP-R,CT114	Catenin alpha 1;Catenin alpha 2	No	A03:01	0.272	Yes	Yes
DMXL1	GLFEAAHVL	IFN-α	9	1310-1318	,KIAA0856,RC3	Dmx like 1;Dmx like 2	No	A02:01	0.0336	No	Yes
EPB41L3	SMYGVDLHHA	Both	10	402-411	1B,1N,DAL1,KIAA0338,KIAA0987	Erythrocyte membrane protein band 4;1 like 3;Erythrocyte membrane protein band 4;1 like 2;Erythrocyte membrane protein band 4;1 like 1	No	A02:01	0.3101	No	Yes
EPB41L3	NLLEKDYFGL	IFN-α	10	144-153	4.1B,DAL1,KIAA0987,4.1N,KIAA0338,4.1-G	Erythrocyte membrane protein band 4.1 like 3;Erythrocyte membrane protein band 4.1 like 1;Erythrocyte membrane protein band 4.1 like 2	No	A02:01	0.7314	Yes	No
HNRNPCL4	SVHKGFAFV	Both	9	47-55	HNRNPCP5,HNRPC,HNRPCL1,hnRNPC	Heterogeneous nuclear ribonucleoprotein C;like 2;Heterogeneous nuclear ribonucleoprotein C;like 3;Heterogeneous nuclear ribonucleoprotein C;like 4;Heterogeneous nuclear ribonucleoprotein C;like 1;Heterogeneous nuclear ribonucleoprotein C (C1;C2)	No	A02:01	0.8047	Yes	Yes
HNRNPCL4	SLLENLEKI	Both	9	196-204	HNRNPCP5,HNRPC,HNRPCL1,hnRNPC	Heterogeneous nuclear ribonucleoprotein C;like 2;Heterogeneous nuclear ribonucleoprotein C;like 3;Heterogeneous nuclear ribonucleoprotein C;like 4;Heterogeneous nuclear ribonucleoprotein C;like 1;Heterogeneous nuclear ribonucleoprotein C (C1;C2)	No	A02:01	0.0209	Yes	Yes
INS	ALWGPDPAAA	Both	10	15-24	IDDM1,IDDM2	Insulin;INS;IGF2 readthrough	Yes	A02:01	0.3268	Yes	Yes
INS	HLVEALYLV	Both	9	34-42	IDDM1,IDDM2	Insulin;INS;IGF2 readthrough	Yes	A02:01	0.0364	Yes	Yes
INS	ALWGPDPAA	Basal	9	15-23	IDDM1,IDDM2,	Insulin;INS-IGF2 readthrough	Yes	A02:01	0.2955	Yes	Yes
NDST4	GLFTHTIFY	IFN-α	9	477-485	,HSST3,HSST,NST1,HSST2,NST2	N-deacetylase and N-sulfotransferase 4;N-deacetylase and N-sulfotransferase 3;N-deacetylase and N-sulfotransferase 1;N-deacetylase and N-sulfotransferase 2	No	A03:01	0.0895	Yes	Yes
PTPRN	AVAEEVNAILK	Both	11	1001-1011	IA,IA,2beta,ICAAR,KIAA0387,phogrin	Protein tyrosine phosphatase; receptor type N2;Protein tyrosine phosphatase; receptor type N	Yes	A03:01	0.4261	Yes	No
RGPD5	KLFPGSPAIY	Both	10	123-132	ADANE,ANE1,BS,63,DKFZp686I1842,DKFZp686P0288,NUP358,RANBP2L1,RANBP2L2,RGP1,RGP2,RGP3,RGP4,RGP5,RGP6,RanBP2alpha	RANBP2;like and GRIP domain containing 5;RANBP2;like and GRIP domain containing 6;RANBP2;like and GRIP domain containing 1;RANBP2;like and GRIP domain containing 8;RANBP2;like and GRIP domain containing 4;RAN binding protein 2;RANBP2;like and GRIP domain containing 2;RANBP2;like and GRIP domain containing 3	No	A03:01	0.0969	Yes	Yes
RXRA	KLIGDTPIDTFL	IFN-α	12	440-451	NR2B1,NR2B3,H-2RIIBP,NR2B2,RCoR-1	Retinoid X receptor alpha;Retinoid X receptor gamma;Retinoid X receptor beta	No	A02:01	0.4879	Yes	No
