## Supplementary Data 7 for "Interferon-α promotes neo-antigen formation and preferential HLA-B-restricted antigen presentation in pancreatic β-cells"

### Sheet: Feuil1
PTM name	Mass shift (Da)	# of peptides	# of proteins	Basal - IFN-α (%)	Spectral Matching
2-amino-3-oxo-butanoic_acid	-2.02	1	1	0 - 100	ND
Acetylation (K)	+42.01	2	2	0 - 100	0/2
Acetylation (N-term)	+42.01	6	3	38 - 62	ND
Acetylation (Protein N-term)	+42.01	3	2	66 - 34	ND
Acetylation (TSCYH)	+42.01	1	1	50 - 50	ND
Addition of Carbon to cysteine	+12.00	1	1	100 - 0	ND
Amidation	-0.98	2	2	50 - 50	ND
Aminoethylbenzenesulfonylation	+183.04	1	1	50 - 50	ND
Carbamidomethylation (DHKE X@N-term)	+57.02	4	4	50 - 50	ND
Carboxylation (DKW)	+43.99	1	1	50 - 50	ND
Crotonaldehyde	+70.04	7	2	50 - 50	ND
Cysteine oxidation to cysteic acid	+47.98	7	1	38 - 62	ND
Cysteinylation	+119.00	8	3	60 - 40	1/1
Deamidation (NQ)	+0.98	55	14	60 - 40	0/13
Dehydration	-18.01	6	4	29 - 71	ND
Dihydroxy	+31.99	3	2	40 - 60	ND
Dimethylation(KR)	+28.03	1	1	50 - 50	ND
Formylation (Protein N-term)	+27.99	1	1	0 - 100	ND
Glutathione disulfide	+305.07	37	11	55 - 45	8/9
Methylation(C-term)	+14.02	1	1	0 - 100	ND
Methylation(KR)	+14.02	2	2	50 - 50	ND
Oxidation (HW)	+15.99	2	2	33 - 66	ND
Oxidation (M)	+15.99	64	26	50 - 50	ND
Phospho-propargylamine	+117.00	1	1	100 - 0	ND
Phosphorylation (STY)	+19.97	8	4	75 - 25	1/1
Pyro-glu from Q	-17.03	5	4	67 - 33	ND
Replacement of 2 protons by calcium	+37.95	1	1	50 - 50	ND
Replacement of 2 protons by magnesium	+21.97	1	1	50 - 50	ND
Replacement of proton with ammonium ion	+17.03	1	1	50 - 50	ND
Sodium adduct	+21.98	1	1	50 - 50	ND
Sulfation	+79.96	3	1	100 - 0	ND
Sulphone	+31.99	14	8	32 - 68	2/5
Tryptophan oxidation to kynurenin	+3.99	1	1	50 - 50	0/1
Tryptophan oxidation to oxolactone	+13.98	1	1	50 - 50	ND
