## Supplementary Data 8 for "Interferon-α promotes neo-antigen formation and preferential HLA-B-restricted antigen presentation in pancreatic β-cells"

### Sheet: 20230910_heatmap_10clusters
Cluster	Gene name	Peptide	PTM	Basal	CAR	IFN-α	IFN-α +CAR	IFN-α +ONX	Length	UniProt	Granule protein	HLA restriction	Rank	Gene synonyms	Gene description
1 (orange)	CHGA	AELEKVAH		Y	Y	N	Y	N	8	P10645	Y				Chromogranin A
1 (orange)	CHGA	EEPSSKDVM(+15.99)E	Oxidation (M)	Y	Y	N	Y	Y	10	P10645	Y				Chromogranin A
1 (orange)	CHGA	LEGQ(+.98)EEEEDNRD	Deamidation (NQ)	Y	N	N	Y	N	12	P10645	Y				Chromogranin A
1 (orange)	CHGA	LEGQ(+.98)EEEEDNRDS	Deamidation (NQ)	Y	N	Y	Y	Y	13	P10645	Y				Chromogranin A
1 (orange)	CHGA	LEGQEEEE		Y	Y	N	Y	N	8	P10645	Y				Chromogranin A
1 (orange)	CHGA	LKEAVEEPSSKD		Y	N	Y	Y	Y	12	P10645	Y				Chromogranin A
1 (orange)	CHGA	VEEPSSKDV		Y	Y	Y	Y	Y	9	P10645	Y	B49:01	0.2372		Chromogranin A
1 (orange)	INS	LGGGPGAGSLQP		Y	Y	Y	Y	Y	12	P01308	Y			IDDM1,IDDM2	Insulin
1 (orange)	KIF1A	LLAGTIRSK		N	Y	N	Y	N	9	Q12756	N	A03:01	0.0805	ATSV,C2orf20,SPG30,UNC104	Kinesin family member 1A
1 (orange)	KPNA2	S(+42.01)TNENANTPAAR	Acetylation (Protein N-term)	Y	Y	N	Y	Y	12	P52292	N			IPOA1,QIP2,RCH1,SRP1alpha	Karyopherin subunit alpha 2
1 (orange)	RAB3B	IIGNSSVGK		Y	Y	Y	Y	Y	9	P20337	N	A03:01	0.3243		RAB3B, member RAS oncogene family
1 (orange)	SCG2	FPVGPPKNDDTPN		Y	Y	N	Y	Y	13	P13521	Y			CHGC,SgII,SN	Secretogranin II
1 (orange)	SCG3	LKAITEKEKIE		Y	Y	N	Y	N	11	Q8WXD2	Y			FLJ90833,SgIII	Secretogranin III
1 (orange)	SCG5	VVAKKSVPH		Y	Y	Y	Y	Y	9	P05408	Y	A03:01	1.0522	7B2,SGNE1,SgV	Secretogranin V
2 (salmon)	CHGA	EAVEEPSSKDVM(+15.99)E	Oxidation (M)	Y	N	N	Y	N	13	P10645	Y				Chromogranin A
2 (salmon)	CHGA	LKEAVEEPSS		Y	Y	Y	Y	N	10	P10645	Y				Chromogranin A
2 (salmon)	CHGA	NQSSQAEL		Y	Y	Y	Y	N	8	P10645	Y				Chromogranin A
2 (salmon)	CHGA	NQSSQAELKE		Y	Y	Y	Y	Y	10	P10645	Y				Chromogranin A
2 (salmon)	CHGA	SEVLENQSS		Y	Y	Y	Y	Y	9	P10645	Y				Chromogranin A
2 (salmon)	CHGB	YGEESEEERG		Y	Y	N	Y	N	10	P05060	Y			SCG1,SgI	Chromogranin B
2 (salmon)	COPS2	SLNQAVVSK		Y	Y	Y	Y	Y	9	P61201	N	A03:01	0.0091	ALIEN,CSN2,TRIP15	COP9 signalosome subunit 2
2 (salmon)	INS	ALYLVC(+305.07)GERG	Glutathione disulfide	Y	N	Y	Y	N	10	P01308	Y			IDDM1,IDDM2	Insulin
2 (salmon)	INS	GGGPGAGSLQP		Y	N	N	Y	N	11	P01308	Y			IDDM1,IDDM2	Insulin
2 (salmon)	SCG2	IEKNEQINDEM(+15.99)	Oxidation (M)	Y	N	N	N	N	11	P13521	Y	B40:01	1.2126	CHGC,SgII,SN	Secretogranin II
2 (salmon)	SCG5	FSDEDKDPE		Y	N	N	Y	N	9	P05408	Y			7B2,SGNE1,SgV	Secretogranin V
2 (salmon)	SCG5	SVNPYLQ(+.98)GQRL	Deamidation (NQ)	Y	Y	Y	Y	N	11	P05408	Y			7B2,SGNE1,SgV	Secretogranin V
3 (turquoise)	CHGA	AELEKVAHQ		Y	Y	Y	Y	Y	9	P10645	Y				Chromogranin A
3 (turquoise)	CHGA	AVEEPSSKDVM		Y	Y	Y	Y	Y	11	P10645	Y	B40:01	1.6169		Chromogranin A
3 (turquoise)	CHGA	AVEEPSSKDVME		Y	Y	Y	Y	Y	12	P10645	Y				Chromogranin A
3 (turquoise)	CHGA	GELEQEEER		Y	N	N	N	N	9	P10645	Y				Chromogranin A
3 (turquoise)	CHGA	GFRGPGPQ		Y	N	N	N	N	8	P10645	Y				Chromogranin A
3 (turquoise)	CHGA	GGKSGELEQEEE		Y	N	N	N	N	12	P10645	Y				Chromogranin A
3 (turquoise)	CHGA	GQEEEEDNRDSSM		Y	N	N	N	N	13	P10645	Y				Chromogranin A
3 (turquoise)	CHGA	KMDQLAKE		Y	N	N	N	N	8	P10645	Y				Chromogranin A
3 (turquoise)	CHGA	KSGELEQEEERLS		Y	N	N	N	N	13	P10645	Y				Chromogranin A
3 (turquoise)	CHGA	LEGQEEEEDNRDS		Y	Y	Y	Y	Y	13	P10645	Y				Chromogranin A
3 (turquoise)	CHGA	LENQSSQAELKEA		Y	N	N	N	N	13	P10645	Y				Chromogranin A
3 (turquoise)	CHGA	LPVNSPMNKGD		Y	Y	Y	Y	Y	11	P10645	Y				Chromogranin A
3 (turquoise)	CHGA	SGELEQEEER		Y	N	N	N	N	10	P10645	Y				Chromogranin A
3 (turquoise)	CHGA	VLENQSSQAE		Y	N	Y	N	N	10	P10645	Y				Chromogranin A
3 (turquoise)	INS	AGSLQPLALEGSLQ		Y	Y	Y	Y	N	14	P01308	Y			IDDM1,IDDM2	Insulin
3 (turquoise)	INS	DLQVGQVELGGGP		Y	Y	N	Y	N	13	P01308	Y			IDDM1,IDDM2	Insulin
3 (turquoise)	INS	GQVELGGGPGA		Y	Y	Y	Y	Y	11	P01308	Y			IDDM1,IDDM2	Insulin
3 (turquoise)	INS	YLVC(+305.07)GERG	Glutathione disulfide	Y	N	N	N	N	8	P01308	Y			IDDM1,IDDM2	Insulin
3 (turquoise)	PCSK1	FSKNSPPKQSPK		Y	N	N	N	N	12	P29120	Y			NEC1,PC1,PC3,SPC3	Proprotein convertase subtilisin/kexin type 1
3 (turquoise)	PCSK1	LVDILNEEN		Y	N	Y	N	N	9	P29120	Y			NEC1,PC1,PC3,SPC3	Proprotein convertase subtilisin/kexin type 1
3 (turquoise)	PCSK1N	SVPRGEAAGAVQ(+.98)E	Deamidation (NQ)	Y	N	N	N	N	13	Q9UHG2	N			BigLEN,PEN,proSAAS,SAAS,SCG8,SgVIII	Proprotein convertase subtilisin/kexin type 1 inhibitor
3 (turquoise)	PEG10	KLTEENTTL		Y	N	Y	Y	Y	9	Q86TG7	N	A02:01	0.0512	HB-1,KIAA1051,Mar2,Mart2,MEF3L,RGAG3	Paternally expressed 10
3 (turquoise)	SCG2	YLNQEKAEK		Y	N	N	Y	N	9	P13521	Y	A03:01	0.9142	CHGC,SgII,SN	Secretogranin II
3 (turquoise)	SCG3	IAEAEEDKI		Y	N	N	N	N	9	Q8WXD2	Y			FLJ90833,SgIII	Secretogranin III
3 (turquoise)	SCG3	ITEKEKIE		Y	N	N	N	N	8	Q8WXD2	Y			FLJ90833,SgIII	Secretogranin III
3 (turquoise)	SCG3	LKAITEKEKIEKE		Y	N	N	Y	N	13	Q8WXD2	Y			FLJ90833,SgIII	Secretogranin III
3 (turquoise)	SCG3	NEQIAEAEEDKI		Y	N	N	N	N	12	Q8WXD2	Y			FLJ90833,SgIII	Secretogranin III
3 (turquoise)	SCG5	PHFSDEDKDPE		Y	Y	N	N	N	11	P05408	Y			7B2,SGNE1,SgV	Secretogranin V
3 (turquoise)	STMN3	KALEENNNFS		Y	N	Y	N	N	10	Q9NZ72	N			SCLIP	Stathmin 3
3 (turquoise)	TTR	STTAVVTN(+.98)PK	Deamidation (NQ)	Y	Y	Y	Y	Y	10	P02766	N	A03:01	0.577	CTS,CTS1,HsT2651,PALB	Transthyretin
3 (turquoise)	TTR	STTAVVTNPK		Y	Y	Y	Y	Y	10	P02766	N	A03:01	0.577	CTS,CTS1,HsT2651,PALB	Transthyretin
4 (cyan)	CHGA	ALQGAKERAHQQ		Y	N	Y	Y	Y	12	P10645	Y				Chromogranin A
4 (cyan)	CHGA	AYGFRGPGPQL		Y	N	N	N	Y	11	P10645	Y				Chromogranin A
4 (cyan)	CHGA	GELEQEEERLS		Y	Y	Y	Y	Y	11	P10645	Y				Chromogranin A
4 (cyan)	CHGA	LEGQEEEEDNRD		Y	Y	Y	Y	Y	12	P10645	Y				Chromogranin A
4 (cyan)	CHGA	LENQSSQAELKE		Y	Y	Y	Y	Y	12	P10645	Y				Chromogranin A
4 (cyan)	CHGA	LEQEEERLS		Y	Y	Y	Y	Y	9	P10645	Y				Chromogranin A
4 (cyan)	CHGA	SGELEQEEERLS		Y	Y	Y	Y	Y	12	P10645	Y				Chromogranin A
4 (cyan)	CHGA	VLENQSSQA		Y	N	N	N	N	9	P10645	Y				Chromogranin A
4 (cyan)	CHGA	VLNPHPSLGY		Y	Y	Y	Y	Y	10	P10645	Y	A03:01	0.2125		Chromogranin A
4 (cyan)	CHGA	YGFRGPGPQ(+.98)L	Deamidation (NQ)	Y	Y	Y	Y	Y	10	P10645	Y	C03:04	0.4651		Chromogranin A
4 (cyan)	INS	LYLVC(+305.07)GERG	Glutathione disulfide	Y	N	N	N	Y	9	P01308	Y			IDDM1,IDDM2	Insulin
4 (cyan)	PCSK1N	ARAEAQEAEDQQA		Y	N	N	Y	Y	13	Q9UHG2	Y			BigLEN,PEN,proSAAS,SAAS,SCG8,SgVIII	Proprotein convertase subtilisin/kexin type 1 inhibitor
4 (cyan)	RAP1GAP2	KLPSVPQIAK		Y	N	N	N	Y	10	Q684P5	N	A03:01	0.0291	GARNL4,KIAA1039	RAP1 GTPase activating protein 2
4 (cyan)	RPS17	RLGNDFHTNK		Y	N	N	Y	Y	10	P08708	N	A03:01	0.0299	MGC72007,RPS17L,RPS17L1,RPS17L2,S17	Ribosomal protein S17
4 (cyan)	SCG5	SVNPYLQGQRL		Y	Y	Y	Y	Y	11	P05408	Y			7B2,SGNE1,SgV	Secretogranin V
4 (cyan)	SLC30A8	RTYLVN(+.98)DKAAK	Deamidation (NQ)	Y	N	N	Y	Y	11	Q8IWU4	Y	A03:01	0.1627	ZnT-8,ZNT8	Solute carrier family 30 member 8
4 (cyan)	ZNF106	GVFEGHTSK		Y	N	N	N	Y	9	Q9H2Y7	N	A03:01	0.0113	SH3BP3,ZFP106,ZNF474	Zinc finger protein 106
5 (green)	CHGA	EDSLEAGLPLQV		Y	Y	N	Y	Y	12	P10645	Y				Chromogranin A
5 (green)	CHGA	GFRGPGPQLR		Y	Y	Y	Y	Y	10	P10645	Y				Chromogranin A
5 (green)	CHGA	GYPEEKKEEEGSAN		Y	Y	N	Y	Y	14	P10645	Y				Chromogranin A
5 (green)	CHGA	LAKELTAE		Y	Y	Y	Y	Y	8	P10645	Y				Chromogranin A
5 (green)	CHGA	M(+15.99)DQLAKEL	Oxidation (M)	Y	Y	N	N	Y	8	P10645	Y				Chromogranin A
5 (green)	CHGA	M(+15.99)DQLAKELTAE	Oxidation (M)	Y	Y	N	Y	Y	11	P10645	Y				Chromogranin A
5 (green)	CHGA	MDQLAKELTAE		Y	Y	N	N	N	11	P10645	Y				Chromogranin A
5 (green)	CHGA	NQ(+.98)SSQAELKE	Deamidation (NQ)	Y	Y	N	Y	Y	10	P10645	Y				Chromogranin A
5 (green)	COPS3	TVNPQFVQK		Y	Y	N	Y	Y	9	Q9UNS2	N	A03:01	0.0111	CSN3,SGN3	COP9 signalosome subunit 3
5 (green)	CPE	ASAPGYLAITK		Y	Y	Y	Y	Y	11	P16870	Y	A03:01	0.2238		Carboxypeptidase E
5 (green)	IAPP	ILSSTNVGS		Y	Y	N	Y	Y	9	P10997	Y			AMYLIN,DAP,IAP	Islet amyloid polypeptide
5 (green)	INS	EAEDLQVGQVE		Y	Y	N	N	N	11	P01308	Y			IDDM1,IDDM2	Insulin
5 (green)	INS	LGGGPGAGSL		Y	Y	Y	Y	Y	10	P01308	Y			IDDM1,IDDM2	Insulin
5 (green)	INS	YQLENYC(+305.07)N	Glutathione disulfide	Y	Y	N	Y	Y	8	P01308	Y			IDDM1,IDDM2	Insulin
5 (green)	SLC30A8	RTYLVNDKAAKM(+15.99)Y	Oxidation (M)	Y	Y	N	N	Y	13	Q8IWU4	Y			ZnT-8,ZNT8	Solute carrier family 30 member 8
5 (green)	UCN3	M(+15.99)LM(+15.99)PVHFLL	Oxidation (M); Oxidation (M)	Y	Y	N	Y	Y	9	Q969E3	Y	A02:01	0.0379	SPC,UCNIII	Urocortin 3
6 (light blue)	CHGA	AVEEPSSKDV		Y	Y	Y	Y	Y	10	P10645	Y	B49:01	1.6371		Chromogranin A
6 (light blue)	CHGA	DQLAKELTAE		Y	Y	Y	Y	N	10	P10645	Y				Chromogranin A
6 (light blue)	CHGA	EDQELESLS		N	Y	N	N	N	9	P10645	Y				Chromogranin A
6 (light blue)	CHGA	EEPSSKDVM(+15.99)	Oxidation (M)	Y	Y	N	N	N	9	P10645	Y	B40:01	1.3225		Chromogranin A
6 (light blue)	CHGA	ELEQEEERLS		Y	Y	N	N	N	10	P10645	Y				Chromogranin A
6 (light blue)	CHGA	KM(+15.99)DQLAKELTA	Oxidation (M)	Y	Y	N	N	Y	11	P10645	Y				Chromogranin A
6 (light blue)	CHGA	LEGQEEEED		Y	Y	Y	Y	Y	9	P10645	Y				Chromogranin A
6 (light blue)	CHGA	LKEAVEEPS		Y	Y	N	N	N	9	P10645	Y				Chromogranin A
6 (light blue)	CHGA	RAYGFRGPGPQLR		Y	Y	Y	N	Y	13	P10645	Y	A03:01	1.7153		Chromogranin A
6 (light blue)	CHGA	SEVLENQS		Y	Y	Y	N	N	8	P10645	Y				Chromogranin A
6 (light blue)	CHGA	SEVLENQSSQAE		Y	Y	Y	Y	N	12	P10645	Y				Chromogranin A
6 (light blue)	CHGA	SGELEQEEE		Y	Y	Y	N	N	9	P10645	Y				Chromogranin A
6 (light blue)	CHGA	VEEPSSKDVM(+15.99)	Oxidation (M)	Y	Y	Y	Y	Y	10	P10645	Y	B40:01/B49:01	0.5364/1.5396		Chromogranin A
6 (light blue)	CHGA	VEEPSSKDVME		Y	Y	Y	Y	Y	11	P10645	Y				Chromogranin A
6 (light blue)	CHGA	VLENQSSQ		Y	Y	Y	Y	Y	8	P10645	Y				Chromogranin A
6 (light blue)	CHGB	SDSQVSEEVKT		Y	Y	Y	Y	N	11	P05060	Y			SCG1,SgI	Chromogranin B
6 (light blue)	IAPP	TPIESHQVE		Y	Y	N	Y	N	9	P10997	Y			AMYLIN,DAP,IAP	Islet amyloid polypeptide
6 (light blue)	INS	AEDLQVGQ		Y	Y	Y	Y	Y	8	P01308	Y			IDDM1,IDDM2	Insulin
6 (light blue)	INS	DLQVGQVE		Y	Y	Y	N	N	8	P01308	Y			IDDM1,IDDM2	Insulin
6 (light blue)	INS	DLQVGQVELGGGPG		Y	Y	N	N	N	14	P01308	Y			IDDM1,IDDM2	Insulin
6 (light blue)	INS	EAEDLQVGQ		Y	Y	N	Y	N	9	P01308	Y			IDDM1,IDDM2	Insulin
6 (light blue)	INS	FVNQHLCGS		N	Y	N	N	N	9	P01308	Y			IDDM1,IDDM2	Insulin
6 (light blue)	INS	FVNQHLCGSH		Y	Y	N	N	Y	10	P01308	Y			IDDM1,IDDM2	Insulin
6 (light blue)	INS	GQVELGGGP		Y	Y	N	N	N	9	P01308	Y			IDDM1,IDDM2	Insulin
6 (light blue)	INS	LGGGPGAGSLQ		Y	Y	N	Y	N	11	P01308	Y			IDDM1,IDDM2	Insulin
6 (light blue)	INS	REAEDLQVGQ		Y	Y	Y	N	N	10	P01308	Y			IDDM1,IDDM2	Insulin
6 (light blue)	INS	VELGGGPGA		Y	Y	N	N	N	9	P01308	Y	B49:01/B40:01	0.5465/1.3832	IDDM1,IDDM2	Insulin
6 (light blue)	INS	VELGGGPGAGSLQP		Y	Y	Y	N	Y	14	P01308	Y			IDDM1,IDDM2	Insulin
6 (light blue)	INS	VGQVELGGGP		Y	Y	Y	Y	Y	10	P01308	Y			IDDM1,IDDM2	Insulin
6 (light blue)	INS	VGQVELGGGPGA		Y	Y	Y	Y	Y	12	P01308	Y			IDDM1,IDDM2	Insulin
6 (light blue)	INS	VGQVELGGGPGAGS		Y	Y	Y	Y	Y	14	P01308	Y			IDDM1,IDDM2	Insulin
6 (light blue)	KPNA2	S(+42.01)TNENANTPAARLH	Acetylation (Protein N-term)	Y	Y	N	Y	Y	14	P52292	N			IPOA1,QIP2,RCH1,SRP1alpha	Karyopherin subunit alpha 2
6 (light blue)	PCSK1N	LLEAERQE		Y	Y	N	N	N	8	Q9UHG2	Y			BigLEN,PEN,proSAAS,SAAS,SCG8,SgVIII	Proprotein convertase subtilisin/kexin type 1 inhibitor
6 (light blue)	SCG3	FPKPGGSQDKS		Y	Y	Y	N	N	11	Q8WXD2	Y			FLJ90833,SgIII	Secretogranin III
6 (light blue)	SCG3	KLIDDYDSTK		Y	Y	Y	N	Y	10	Q8WXD2	Y	A03:01	0.2186	FLJ90833,SgIII	Secretogranin III
6 (light blue)	SCG3	LSAERPLNE		Y	Y	N	N	N	9	Q8WXD2	Y			FLJ90833,SgIII	Secretogranin III
6 (light blue)	SCG5	SVPHFSDEDKDPE		Y	Y	N	Y	N	13	P05408	Y			7B2,SGNE1,SgV	Secretogranin V
6 (light blue)	SCG5	VPHFSDEDKDPE		Y	Y	N	N	N	12	P05408	Y			7B2,SGNE1,SgV	Secretogranin V
6 (light blue)	SLC30A8	RTYLVNDKAAK		Y	Y	Y	Y	Y	11	Q8IWU4	Y	A03:01	0.1627	ZnT-8,ZNT8	Solute carrier family 30 member 8
7 (pink)	CHGA	KM(+15.99)DQLAKEL	Oxidation (M)	Y	Y	Y	Y	Y	9	P10645	Y	E01:01	0.0406		Chromogranin A
7 (pink)	CHGA	KMDQLAKEL		Y	Y	Y	Y	Y	9	P10645	Y	E01:01	0.0406		Chromogranin A
7 (pink)	CHGA	SLEAGLPLQV		Y	Y	Y	Y	Y	10	P10645	Y	B49:01/A02:01	0.1732/0.1993		Chromogranin A
7 (pink)	INS	HLVEALYLV		Y	Y	Y	Y	Y	9	P01308	Y	A02:01	0.0364	IDDM1,IDDM2	Insulin
7 (pink)	KIF1A	AVFNIIFTQK		Y	Y	Y	Y	Y	10	Q12756	N	A03:01	0.022	ATSV,C2orf20,SPG30,UNC104	Kinesin family member 1A
7 (pink)	KIF1A	RLLTHTFNR		N	Y	N	Y	Y	9	Q12756	N	A03:01	0.0959	ATSV,C2orf20,SPG30,UNC104	Kinesin family member 1A
7 (pink)	SLF2	SLASKYLAK		N	Y	N	Y	Y	9	Q8IX21	N	A03:01	0.0118	C10orf6,FAM178A,FLJ10512,FLJ25012	SMC5-SMC6 complex localization factor 2
7 (pink)	UCHL1	TLLKDAAKV		N	Y	N	Y	Y	9	P09936	N	A02:01	0.2372	PARK5,PGP9.5,Uch-L1	Ubiquitin C-terminal hydrolase L1
7 (pink)	VWA5B2	VYSKGLQR		N	Y	N	Y	Y	8	Q8N398	N			DKFZp761K032,LOC90113	Von Willebrand factor A domain containing 5B2
8 (magenta)	ABCC8	IIFESPFNK		N	Y	N	N	Y	9	Q09428	Y	A03:01	0.01	ABC36,HHF1,HI,HRINS,MRP8,PHHI,SUR,SUR1,TNDM2	ATP binding cassette subfamily C member 8
8 (magenta)	CADPS	ILHPTPNSPK		N	N	N	N	Y	10	Q9ULU8	N	A03:01	0.0495	CAPS,CAPS1,KIAA1121,UNC-31	Calcium dependent secretion activator
8 (magenta)	CADPS	LEVVIM(+15.99)EV	Oxidation (M)	N	N	N	N	Y	8	Q9ULU8	N	B49:01	0.4001	CAPS,CAPS1,KIAA1121,UNC-31	Calcium dependent secretion activator
8 (magenta)	CADPS	M(+15.99)ESSIAQSI	Oxidation (M)	N	N	Y	N	Y	9	Q9ULU8	N	B49:01	0.0088	CAPS,CAPS1,KIAA1121,UNC-31	Calcium dependent secretion activator
8 (magenta)	CHGA	DLALQGAKE		N	N	Y	N	N	9	P10645	Y				Chromogranin A
8 (magenta)	CHGA	GFRGPGPQL		Y	Y	Y	N	Y	9	P10645	Y	C07:01	1.3265		Chromogranin A
8 (magenta)	CHGA	VLENQSSQAELKE		Y	Y	Y	Y	Y	13	P10645	Y				Chromogranin A
8 (magenta)	CHGB	AQLDQLLHY		Y	Y	Y	Y	Y	9	P05060	Y	C07:01/A03:01	0.309/0.715	SCG1,SgI	Chromogranin B
8 (magenta)	CNTN1	LYRPDGQHDGK		Y	N	Y	N	Y	11	Q12860	N			F3,GP135	Contactin 1
8 (magenta)	COPS3	SQEDDSGNKPSSYS		Y	Y	Y	Y	Y	14	Q9UNS2	N			CSN3,SGN3	COP9 signalosome subunit 3
8 (magenta)	DACH1	HLVGGLHTV		N	N	N	N	Y	9	Q9UI36	N	A02:01	0.01	DACH	Dachshund family transcription factor 1
8 (magenta)	DLK1	TEALLRVLL		N	N	N	N	Y	9	P80370	N	B40:01	0.0495	Delta1,FA1,pG2,Pref-1,ZOG	Delta like non-canonical Notch ligand 1
8 (magenta)	ELAVL3	ILVDQVTGV		Y	N	Y	N	Y	9	Q14576	N	A02:01	0.0083	DKFZp547J036,HUC,HUCL,MGC20653,PLE21	ELAV like RNA binding protein 3
8 (magenta)	GAD2	KM(+15.99)FPEVKEK	Oxidation (M)	Y	Y	N	N	Y	9	Q05329	Y	A03:01	0.0069	GAD65	Glutamate decarboxylase 2
8 (magenta)	GOPC	SVSQINHKL		N	N	N	N	Y	9	Q9HD26	N	C03:04	0.2668	CAL,dJ94G16.2,FIG,GOPC1,PIST	Golgi associated PDZ and coiled-coil motif containing
8 (magenta)	INS	AEDLQVGQ(+.98)	Deamidation (NQ)	Y	Y	Y	N	Y	8	P01308	Y			IDDM1,IDDM2	Insulin
8 (magenta)	INS	ALYLVC(+305.07)GERGF	Glutathione disulfide	Y	N	Y	N	Y	11	P01308	Y			IDDM1,IDDM2	Insulin
8 (magenta)	INS	SLYQLENY		Y	Y	Y	Y	Y	8	P01308	Y			IDDM1,IDDM2	Insulin
8 (magenta)	INS	VELGGGPGAGS		Y	Y	Y	Y	Y	11	P01308	Y			IDDM1,IDDM2	Insulin
8 (magenta)	MAP1B	IEIFTDQEI		N	N	Y	N	Y	9	P46821	N	B49:01	0.0735	MAP5,PPP1R102	Microtubule associated protein 1B
8 (magenta)	RFX6	SM(+15.99)VSDIERV	Oxidation (M)	Y	Y	Y	N	Y	9	Q8HWS3	N	A02:01	0.0681	dJ955L16.1,MGC33442,RFXDC1	Regulatory factor X6
8 (magenta)	SCG5	AEFSREFQL		N	N	N	N	Y	9	P05408	Y	B40:01/B49:01	0.0156/0.0449	7B2,SGNE1,SgV	Secretogranin V
8 (magenta)	SCG5	SVNPYLQ(+.98)GQR	Deamidation (NQ)	Y	Y	Y	N	Y	10	P05408	Y	A03:01	1.4187	7B2,SGNE1,SgV	Secretogranin V
8 (magenta)	SCG5	SVNPYLQGQRLDN		Y	Y	Y	N	Y	13	P05408	Y			7B2,SGNE1,SgV	Secretogranin V
8 (magenta)	SCML2	RIKPPGPTAVPK		Y	Y	Y	Y	Y	12	Q9UQR0	N	A03:01	0.0415		Sex comb on midleg-like 2 (Drosophila)
8 (magenta)	HSPA5	RIINEPTAAK	Protein cis-splicing	N	N	N	N	Y	10	P11021	N	A03:01	0.01	BiP,GRP78	Heat shock protein family A (Hsp70) member 5
9 (kaki)	CHGA	GAGKPGAEEAQDPE		N	N	Y	Y	N	14	P10645	Y				Chromogranin A
9 (kaki)	CHGA	LKELQDLALQ		N	N	Y	N	N	10	P10645	Y				Chromogranin A
9 (kaki)	CHGA	LLKELQDLALQ		N	N	Y	N	N	11	P10645	Y				Chromogranin A
9 (kaki)	CHGA	LPVNSPM(+15.99)NKGDTE	Oxidation (M)	N	N	Y	N	N	13	P10645	Y				Chromogranin A
9 (kaki)	CHGA	LPVNSPMNKG		Y	N	Y	Y	N	10	P10645	Y				Chromogranin A
9 (kaki)	CHGA	VDGAGKPGAEEAQD		Y	N	N	N	Y	14	P10645	Y				Chromogranin A
9 (kaki)	DPYSL2	VTPKTVTPASSA		N	N	Y	N	N	12	Q16555	N			CRMP2,DHPRP2,DRP-2,DRP2	Dihydropyrimidinase like 2
9 (kaki)	INS	AEDLQVGQV		Y	Y	Y	Y	Y	9	P01308	Y	B49:01	0.0989	IDDM1,IDDM2	Insulin
9 (kaki)	INS	ALWGPDPAAA		Y	Y	Y	Y	Y	10	P01308	Y	A02:01	0.3268	IDDM1,IDDM2	Insulin
9 (kaki)	INS	VELGGGPGAGSL		Y	Y	Y	Y	Y	12	P01308	Y	B40:01	0.327	IDDM1,IDDM2	Insulin
9 (kaki)	ISL1	GLQANPVEV		Y	Y	Y	Y	Y	9	P61371	N	A02:01	0.0947	Isl-1,ISLET1	ISL LIM homeobox 1
9 (kaki)	KIF1A	LLYPVPLVH		Y	Y	Y	Y	Y	9	Q12756	N	A03:01	0.0638	ATSV,C2orf20,SPG30,UNC104	Kinesin family member 1A
9 (kaki)	KIF1A	VLDTSVAYV		Y	Y	Y	Y	Y	9	Q12756	N	A02:01	0.0238	ATSV,C2orf20,SPG30,UNC104	Kinesin family member 1A
9 (kaki)	PTPRN	RLPQPPVGK		N	N	Y	Y	N	9	Q16849	Y	A03:01	0.0088	IA-2	Protein tyrosine phosphatase, receptor type N
9 (kaki)	PTPRN	SLADVTQ(+.98)QA	Deamidation (NQ)	N	N	Y	Y	N	9	Q16849	Y	A02:01	0.0469	IA-2	Protein tyrosine phosphatase, receptor type N
9 (kaki)	RASD1	VLHKKALRNK		Y	Y	Y	Y	Y	10	Q9Y272	N	A03:01	0.3379	AGS1,DEXRAS1	Ras related dexamethasone induced 1
9 (kaki)	TTR	TAVVTNPK		Y	Y	Y	Y	Y	8	P02766	N			CTS,CTS1,HsT2651,PALB	Transthyretin
9 (kaki)	TTR	TTAVVTNPK		Y	Y	Y	Y	Y	9	P02766	N	A03:01	0.5119	CTS,CTS1,HsT2651,PALB	Transthyretin
10 (blue)	ABCC8	GTIQREGTLK		N	Y	N	N	Y	10	Q09428	Y	A03:01	0.3892	ABC36,HHF1,HI,HRINS,MRP8,PHHI,SUR,SUR1,TNDM2	ATP binding cassette subfamily C member 8
10 (blue)	ABCC8	SEFLSSAEI		N	N	Y	Y	Y	9	Q09428	Y	B49:01	0.0116	ABC36,HHF1,HI,HRINS,MRP8,PHHI,SUR,SUR1,TNDM2	ATP binding cassette subfamily C member 8
10 (blue)	ABCC8	VAIETGINL		N	N	N	N	Y	9	Q09428	Y	C03:04	0.012	ABC36,HHF1,HI,HRINS,MRP8,PHHI,SUR,SUR1,TNDM2	ATP binding cassette subfamily C member 8
10 (blue)	ABCG1	AALGTM(+15.99)TSL	Oxidation (M)	N	N	Y	Y	Y	9	P45844	N	C03:04	0.0372	ABC8	ATP binding cassette subfamily G member 1
10 (blue)	ABCG1	AEM(+15.99)TEPKSV	Oxidation (M)	N	N	Y	Y	Y	9	P45844	N	B49:01	0.0071	ABC8	ATP binding cassette subfamily G member 1
10 (blue)	ABCG1	GEYGDQNSRL		N	N	Y	N	Y	10	P45844	N	B40:01	0.0417	ABC8	ATP binding cassette subfamily G member 1
10 (blue)	ABCG1	GEYGDQNSRLV		N	N	Y	Y	Y	11	P45844	N	B49:01	0.1368	ABC8	ATP binding cassette subfamily G member 1
10 (blue)	APBB1	SLSEAVQAA		N	N	Y	N	Y	9	O00213	N	A02:01	0.1264	Fe65,RIR	Amyloid beta precursor protein binding family B member 1
10 (blue)	ARFGEF3	AAINDSQQL		N	N	Y	Y	Y	9	Q5TH69	N	C03:04	0.05	BIG3,C6orf92,dJ171N11.1,KIAA1244,PPP1R33	ARFGEF family member 3
10 (blue)	CADPS	KTYETIRNR		N	N	N	Y	Y	9	Q9ULU8	N	A03:01	0.0269	CAPS,CAPS1,KIAA1121,UNC-31	Calcium dependent secretion activator
10 (blue)	CADPS	SEGGGLQGI		N	N	Y	N	Y	9	Q9ULU8	N	B49:01	0.1164	CAPS,CAPS1,KIAA1121,UNC-31	Calcium dependent secretion activator
10 (blue)	CHGA	AVEEPSSKDVM(+15.99)	Oxidation (M)	Y	Y	Y	Y	Y	11	P10645	Y	B40:01	1.6169		Chromogranin A
10 (blue)	CHGA	AVEEPSSKDVM(+15.99)E	Oxidation (M)	Y	Y	Y	Y	Y	12	P10645	Y				Chromogranin A
10 (blue)	CHGA	EPSSKDVM(+15.99)E	Oxidation (M)	Y	Y	Y	N	N	9	P10645	Y				Chromogranin A
10 (blue)	CHGA	FRGPGPQ(+.98)L	Deamidation (NQ)	N	Y	Y	Y	Y	8	P10645	Y	C07:01	0.1921		Chromogranin A
10 (blue)	CHGA	FRGPGPQL		Y	Y	Y	Y	Y	8	P10645	Y	C07:01	0.1921		Chromogranin A
10 (blue)	CHGA	LALQGAKE		N	N	Y	N	Y	8	P10645	Y				Chromogranin A
10 (blue)	CHGA	LALQGAKERAHQQ		Y	N	Y	Y	Y	13	P10645	Y				Chromogranin A
10 (blue)	CHGA	LEAGLPLQ(+.98)V	Deamidation (NQ)	Y	N	Y	Y	Y	9	P10645	Y	B49:01	0.0173		Chromogranin A
10 (blue)	CHGA	LEAGLPLQV		Y	Y	Y	Y	Y	9	P10645	Y	B49:01	0.0173		Chromogranin A
10 (blue)	CHGA	LEGQEEEEDN		N	Y	Y	Y	Y	10	P10645	Y				Chromogranin A
10 (blue)	CHGA	LEGQEEEEDNR		Y	Y	Y	Y	Y	11	P10645	Y				Chromogranin A
10 (blue)	CHGA	LENQSSQAEL		N	N	Y	Y	Y	10	P10645	Y	B40:01	0.1863		Chromogranin A
10 (blue)	CHGA	LPVNSPM(+15.99)NKGD	Oxidation (M)	Y	Y	Y	Y	Y	11	P10645	Y				Chromogranin A
10 (blue)	CHGA	NQSSQAELKEA		Y	Y	Y	N	N	11	P10645	Y				Chromogranin A
10 (blue)	CHGA	TALPVNSPM(+15.99)	Oxidation (M)	N	N	N	Y	Y	9	P10645	Y	C03:04	0.0771		Chromogranin A
10 (blue)	CHGA	VEEPSSKDVM(+15.99)E	Oxidation (M)	Y	Y	Y	Y	Y	11	P10645	Y				Chromogranin A
10 (blue)	CHGA	VISDTLSKPSPM(+15.99)P	Oxidation (M)	Y	N	N	N	Y	13	P10645	Y				Chromogranin A
10 (blue)	CHGA	YGFRGPGPQL		Y	Y	Y	Y	Y	10	P10645	Y	C03:04	0.4651		Chromogranin A
10 (blue)	CHGB	DPADASEAHESSS		Y	Y	Y	Y	N	13	P05060	Y			SCG1,SgI	Chromogranin B
10 (blue)	CNTN1	VLYRPDGQHDGK		Y	N	Y	Y	Y	12	Q12860	N	A03:01	1.2858	F3,GP135	Contactin 1
10 (blue)	CNTN1	YRPDGQHDGK		N	N	Y	N	Y	10	Q12860	N			F3,GP135	Contactin 1
10 (blue)	CPE	APGYLAITK		N	N	N	Y	Y	9	P16870	Y				Carboxypeptidase E
10 (blue)	CPE	PGYLAITK		N	Y	Y	Y	Y	8	P16870	Y				Carboxypeptidase E
10 (blue)	DACH1	AIAEAM(+15.99)KVK	Oxidation (M)	Y	Y	Y	Y	Y	9	Q9UI36	N	A03:01	0.1576	DACH	Dachshund family transcription factor 1
10 (blue)	DACH1	AIAEAMKVK		Y	Y	Y	Y	Y	9	Q9UI36	N	A03:01	0.1576	DACH	Dachshund family transcription factor 1
10 (blue)	DHX15	AEFPLDPQL		N	N	Y	Y	Y	9	O43143	N	B40:01/B49:01	0.0059/0.0176	DBP1,DDX15,HRH2,PRP43,PRPF43,PrPp43p	DEAH-box helicase 15
10 (blue)	DPYSL2	VVPEPGTSL		N	Y	Y	Y	Y	9	Q16555	N	E01:01	0.0132	CRMP2,DHPRP2,DRP-2,DRP2	Dihydropyrimidinase like 2
10 (blue)	ETV1	YEKGIM(+15.99)QKV	Oxidation (M)	N	N	Y	N	Y	9	P50549	N	B49:01	0.0285	ER81	ETS variant 1
10 (blue)	GOPC	VGAPGGVSM(+15.99)	Oxidation (M)	Y	Y	Y	Y	Y	9	Q9HD26	N	C03:04	0.0911	CAL,dJ94G16.2,FIG,GOPC1,PIST	Golgi associated PDZ and coiled-coil motif containing
10 (blue)	HSPA5	AEAYLGKKV		Y	N	Y	Y	Y	9	P11021	N	B49:01	0.0216	BiP,GRP78	Heat shock protein family A (Hsp70) member 5
10 (blue)	INS	AEDLQ(+.98)VGQ	Deamidation (NQ)	Y	Y	Y	Y	Y	8	P01308	Y			IDDM1,IDDM2	Insulin
10 (blue)	INS	AEDLQ(+.98)VGQV	Deamidation (NQ)	Y	N	Y	Y	Y	9	P01308	Y	B49:01	0.0989	IDDM1,IDDM2	Insulin
10 (blue)	INS	AEDLQVGQVEL		N	N	Y	Y	Y	11	P01308	Y	B40:01	0.1346	IDDM1,IDDM2	Insulin
10 (blue)	INS	FVNQHLC(+305.07)GS	Glutathione disulfide	Y	Y	Y	Y	Y	9	P01308	Y			IDDM1,IDDM2	Insulin
10 (blue)	INS	GQVELGGGPGAGS		Y	Y	Y	Y	Y	13	P01308	Y			IDDM1,IDDM2	Insulin
10 (blue)	INS	HLCGSHLVEA		N	Y	Y	Y	Y	10	P01308	Y			IDDM1,IDDM2	Insulin
10 (blue)	INS	LQVGQVEL		N	N	Y	Y	Y	8	P01308	Y			IDDM1,IDDM2	Insulin
10 (blue)	INS	LWGPDPAAA		Y	Y	Y	Y	Y	9	P01308	Y			IDDM1,IDDM2	Insulin
10 (blue)	INS	REAEDLQVGQV		N	N	Y	N	Y	11	P01308	Y	B49:01/B40:01	0.1983/0.5284	IDDM1,IDDM2	Insulin
10 (blue)	INS	REAEDLQVGQVE		Y	Y	Y	Y	Y	12	P01308	Y			IDDM1,IDDM2	Insulin
10 (blue)	INS	REAEDLQVGQVEL		N	N	Y	N	Y	13	P01308	Y	B40:01	0.2255	IDDM1,IDDM2	Insulin
10 (blue)	INS	VELGGGPGAG		Y	Y	Y	Y	Y	10	P01308	Y			IDDM1,IDDM2	Insulin
10 (blue)	KIAA1324	YSIN(+.98)VTNVM(+15.99)	Deamidation (NQ); Oxidation (M)	N	N	Y	Y	Y	9	Q6UXG2	N	C03:04	0.0192	EIG121,maba1	KIAA1324
10 (blue)	KIF1A	AVFNIIFTQ(+.98)K	Deamidation (NQ)	N	N	N	Y	Y	10	Q12756	N	A03:01	0.022	ATSV,C2orf20,SPG30,UNC104	Kinesin family member 1A
10 (blue)	KIF1A	RLKEGANINK		Y	Y	Y	Y	Y	10	Q12756	N	A03:01	0.0224	ATSV,C2orf20,SPG30,UNC104	Kinesin family member 1A
10 (blue)	KIF1A	VGM(+15.99)SPSSSL	Oxidation (M)	Y	Y	Y	Y	Y	9	Q12756	N	C03:04	0.1601	ATSV,C2orf20,SPG30,UNC104	Kinesin family member 1A
10 (blue)	KIF1A	VGMSPSSSL		N	Y	Y	Y	Y	9	Q12756	N	C03:04	0.1601	ATSV,C2orf20,SPG30,UNC104	Kinesin family member 1A
10 (blue)	KPNA2	GAIPAFISL		Y	Y	Y	Y	Y	9	P52292	N	C03:04	0.02	IPOA1,QIP2,RCH1,SRP1alpha	Karyopherin subunit alpha 2
10 (blue)	KPNA2	GAVDPLLAL		Y	Y	Y	Y	Y	9	P52292	N	C03:04	0.0319	IPOA1,QIP2,RCH1,SRP1alpha	Karyopherin subunit alpha 2
10 (blue)	KPNA2	LAVPDM(+15.99)SSL	Oxidation (M)	N	Y	Y	Y	Y	9	P52292	N	C03:04	0.0097	IPOA1,QIP2,RCH1,SRP1alpha	Karyopherin subunit alpha 2
10 (blue)	KPNA2	LTNPKTNIQK		Y	Y	Y	Y	Y	10	P52292	N	A03:01	0.1083	IPOA1,QIP2,RCH1,SRP1alpha	Karyopherin subunit alpha 2
10 (blue)	MAP1B	AAIGPAKEL		N	N	N	N	Y	9	P46821	N	C03:04	0.0066	MAP5,PPP1R102	Microtubule associated protein 1B
10 (blue)	MAP1B	GEIVTEEHL		N	N	Y	Y	Y	9	P46821	N	B40:01	0.0322	MAP5,PPP1R102	Microtubule associated protein 1B
10 (blue)	MAP1B	TESPSQEFV		N	N	Y	N	Y	9	P46821	N	B49:01	0.0433	MAP5,PPP1R102	Microtubule associated protein 1B
10 (blue)	NEURL1	AETIFVKV		N	N	Y	Y	Y	8	O76050	N	B49:01	0.0924	h-neu,neu-1,NEURL,RNF67	Neuralized E3 ubiquitin protein ligase 1
10 (blue)	NEUROD1	AEFEKNYAF		N	N	Y	N	Y	9	Q13562	N	B40:01/B49:01	0.0397/0.0903	BETA2,BHF-1,bHLHa3,MODY6,NEUROD	Neuronal differentiation 1
10 (blue)	PANK2	ALNENINQV		N	N	Y	N	Y	9	Q9BZ23	N	A02:01	0.0034	C20orf48,FLJ11729,HARP,HSS,NBIA1,PKAN	Pantothenate kinase 2
10 (blue)	PCSK1	AEIPGGPEA		N	N	Y	Y	Y	9	P29120	Y	B49:01	0.0656	NEC1,PC1,PC3,SPC3	Proprotein convertase subtilisin/kexin type 1
10 (blue)	PCSK1N	GLSAASPPL		Y	N	Y	Y	Y	9	Q9UHG2	Y	A02:01	0.3864	BigLEN,PEN,proSAAS,SAAS,SCG8,SgVIII	Proprotein convertase subtilisin/kexin type 1 inhibitor
10 (blue)	PCSK1N	GLSAASPPLA		Y	N	Y	Y	Y	10	Q9UHG2	Y			BigLEN,PEN,proSAAS,SAAS,SCG8,SgVIII	Proprotein convertase subtilisin/kexin type 1 inhibitor
10 (blue)	PCSK1N	SVPRGEAAGAVQE		Y	Y	Y	Y	Y	13	Q9UHG2	Y			BigLEN,PEN,proSAAS,SAAS,SCG8,SgVIII	Proprotein convertase subtilisin/kexin type 1 inhibitor
10 (blue)	PEG10	HEYVAQNGI		N	N	N	N	Y	9	Q86TG7	N	B49:01	0.0186	HB-1,KIAA1051,Mar2,Mart2,MEF3L,RGAG3	Paternally expressed 10
10 (blue)	PEX14	RVRQSPLATR		Y	Y	Y	Y	Y	10	O75381	N	A03:01	0.1376		Peroxisomal biogenesis factor 14
10 (blue)	POLR2D	AETLLNSEV		N	N	Y	N	Y	9	O15514	N	B49:01	0.0465	RBP4	RNA polymerase II subunit D
10 (blue)	PTPRN	SELEAQTGL		N	N	Y	Y	Y	9	Q16849	Y	B40:01	0.0117	IA-2	Protein tyrosine phosphatase, receptor type N
10 (blue)	PTPRN	SLADVTQQA		Y	Y	Y	Y	Y	9	Q16849	Y	A02:01	0.0469	IA-2	Protein tyrosine phosphatase, receptor type N
10 (blue)	PTPRN	VVGPALTF		Y	Y	Y	Y	Y	8	Q16849	Y			IA-2	Protein tyrosine phosphatase, receptor type N
10 (blue)	PTPRN2	ILQTGVGSK		N	N	N	N	Y	9	Q92932	N	A03:01	0.2424	IA-2beta,ICAAR,KIAA0387,phogrin	Protein tyrosine phosphatase, receptor type N2
10 (blue)	RAB3B	A(+42.01)SVTDGKTGVKD	Acetylation (Protein N-term)	Y	Y	Y	Y	Y	12	P20337	N				RAB3B, member RAS oncogene family
10 (blue)	RASD1	FEDAYTPTI		Y	Y	Y	Y	Y	9	Q9Y272	N	B49:01/B40:01	0.0539/0.1431	AGS1,DEXRAS1	Ras related dexamethasone induced 1
10 (blue)	RFX6	ATFGKTIRQK		Y	Y	Y	Y	Y	10	Q8HWS3	N	A03:01	0.0066	dJ955L16.1,MGC33442,RFXDC1	Regulatory factor X6
10 (blue)	RFX6	FGKTIRQK		Y	Y	Y	Y	Y	8	Q8HWS3	N			dJ955L16.1,MGC33442,RFXDC1	Regulatory factor X6
10 (blue)	RFX6	KTITQIVKDK		Y	Y	Y	Y	Y	10	Q8HWS3	N	A03:01	0.0871	dJ955L16.1,MGC33442,RFXDC1	Regulatory factor X6
10 (blue)	RFX6	SVYSGKGLTR		Y	Y	Y	Y	Y	10	Q8HWS3	N	A03:01	0.086	dJ955L16.1,MGC33442,RFXDC1	Regulatory factor X6
10 (blue)	RFX6	TFGKTIRQK		Y	N	Y	Y	Y	9	Q8HWS3	N			dJ955L16.1,MGC33442,RFXDC1	Regulatory factor X6
10 (blue)	RNF219	FESSEGNTI		N	N	Y	Y	Y	9	Q5W0B1	N	B49:01/B40:01	0.0585/0.1194	C13orf7,FLJ13449	Ring finger protein 219
10 (blue)	RPS17	IEVDPDTKEM(+15.99)L	Oxidation (M)	N	N	Y	Y	Y	11	P08708	N	B40:01	0.1571	MGC72007,RPS17L,RPS17L1,RPS17L2,S17	Ribosomal protein S17
10 (blue)	RTN1	STYFTGILQK		Y	Y	Y	Y	Y	10	Q16799	N	A03:01	0.0091	NSP	Reticulon 1
10 (blue)	SCG3	AVFDKIVSK		Y	Y	Y	Y	Y	9	Q8WXD2	Y	A03:01	0.0022	FLJ90833,SgIII	Secretogranin III
10 (blue)	SCG3	FPKPGGSQD		Y	Y	Y	Y	Y	9	Q8WXD2	Y			FLJ90833,SgIII	Secretogranin III
10 (blue)	SCG5	HFSDEDKDPE		Y	N	N	N	Y	10	P05408	Y			7B2,SGNE1,SgV	Secretogranin V
10 (blue)	SCG5	IVAELTGD		N	N	Y	Y	Y	8	P05408	Y			7B2,SGNE1,SgV	Secretogranin V
10 (blue)	SCG5	SVNPYLQGQR		Y	Y	Y	Y	Y	10	P05408	Y	A03:01	1.4187	7B2,SGNE1,SgV	Secretogranin V
10 (blue)	SCG5	VAKKSVPH		Y	Y	Y	Y	Y	8	P05408	Y			7B2,SGNE1,SgV	Secretogranin V
10 (blue)	SCGN	M(+15.99)ELVQPSI	Oxidation (M)	N	N	N	Y	Y	8	O76038	N	B49:01	0.164	CALBL,DJ501N12.8,SECRET,SEGN	Secretagogin, EF-hand calcium binding protein
10 (blue)	SLC30A8	R(+42.01)TYLVNDKAAK	Acetylation (Protein N-term)	Y	N	Y	Y	Y	11	Q8IWU4	Y	A03:01	0.1627	ZnT-8,ZNT8	Solute carrier family 30 member 8
10 (blue)	SLC30A8	RTYLVNDKAA		N	N	Y	N	Y	10	Q8IWU4	Y			ZnT-8,ZNT8	Solute carrier family 30 member 8
10 (blue)	SNCA	AVVTGVTAV		Y	N	Y	Y	Y	9	P37840	N	A02:01/C03:04	0.4556/1.2974	alpha-synuclein,NACP,PARK1,PARK4,PD1	Synuclein alpha
10 (blue)	SNCA	VLYVGSKTK		Y	Y	Y	Y	Y	9	P37840	N	A03:01	0.0309	alpha-synuclein,NACP,PARK1,PARK4,PD1	Synuclein alpha
10 (blue)	TBX2	AAAAAAGSL		Y	Y	Y	Y	Y	9	Q13207	N	C03:04	0.1846		T-box 2
10 (blue)	THUMPD2	KVIGIAIM(+15.99)K	Oxidation (M)	Y	Y	Y	Y	Y	9	Q9BTF0	N	A03:01	0.0117	C2orf8,MGC2454	THUMP domain containing 2
10 (blue)	TMOD1	ALKENSYVK		Y	Y	Y	Y	Y	9	P28289	N	A03:01	0.1766	D9S57E,ETMOD,TMOD	Tropomodulin 1
10 (blue)	TMOD1	ALKENSYVKK		Y	N	Y	Y	Y	10	P28289	N	A03:01	0.127	D9S57E,ETMOD,TMOD	Tropomodulin 1
10 (blue)	TMOD1	ALSSSSIM(+15.99)NK	Oxidation (M)	Y	Y	Y	Y	Y	10	P28289	N	A03:01	0.0298	D9S57E,ETMOD,TMOD	Tropomodulin 1
10 (blue)	TMOD1	AM(+15.99)M(+15.99)NNNDLVRK	Oxidation (M); Oxidation (M)	N	Y	N	Y	Y	11	P28289	N	A03:01	0.3654	D9S57E,ETMOD,TMOD	Tropomodulin 1
10 (blue)	UNC13A	SVVDVFSQL		N	N	N	N	Y	9	Q9UPW8	N	C03:04	0.0637	KIAA1032,Munc13-1	Unc-13 homolog A
10 (blue)	VWA5B2	AEGLGGTDL		N	N	Y	Y	Y	9	Q8N398	N	B40:01	0.2003	DKFZp761K032,LOC90113	Von Willebrand factor A domain containing 5B2
10 (blue)	VWA5B2	VVYSKGLQ(+.98)R	Deamidation (NQ)	N	N	N	Y	Y	9	Q8N398	N	A03:01	0.0334	DKFZp761K032,LOC90113	Von Willebrand factor A domain containing 5B2
10 (blue)	VWA5B2	VVYSKGLQR		Y	Y	Y	Y	Y	9	Q8N398	N	A03:01	0.0334	DKFZp761K032,LOC90113	Von Willebrand factor A domain containing 5B2
