## Supplementary Data 9 for "Interferon-α promotes neo-antigen formation and preferential HLA-B-restricted antigen presentation in pancreatic β-cells"

### Sheet: Feuil1
Peptide	Presence	Basal - # of replicates	IFN-α - # of replicates	Length	UniProt	Position	Gene name	Gene synonyms	Gene description	Granule protein	HLA restriction	Rank
KIYNKIMHL	IFN-α	0/4	1/4	9	Q09428	394-402	ABCC8	ABC36,HHF1,HI,HRINS,MRP8,PHHI,SUR,SUR1,TNDM2	ATP binding cassette subfamily C member 8	Y	A02:01/E01:01	0.0403/0.0147
ATDPTIHTV	IFN-α	0/4	1/4	9	Q9H6U8	450-458	ALG9	DIBD1	ALG9, alpha-1,2-mannosyltransferase	N	A02:01/E01:01	0.0376/0.0290
KMPLKPIFL	Both	1/4	2/4	9	Q5TH69	1407-1415	ARFGEF3	BIG3,C6orf92,KIAA1244,PPP1R33,dJ171N11	ARFGEF family member 3	N	E01:01	0.0042
ASNSVILHL	Both	2/4	4/4	9	O75973;Q86Z23	216-224	C1QL1;C1QL4	C1QRF,C1QTNF11,C1QTNF14,CRF,CTRP11	Complement C1q like 1;Complement C1q like 4	N	C07:01/E01:01	0.2929/0.1136
ISEEGFHYL	IFN-α	0/4	3/4	9	Q13555;Q13557;Q13554	80-88	CAMK2G;CAMK2D;CAMK2B	CAMKG,CAMKD,CAM2,CAMK2,CAMKB	Calcium/calmodulin dependent protein kinase II gamma;Calcium/calmodulin dependent protein kinase II delta;Calcium/calmodulin dependent protein kinase II beta	N	C03:04/E01:01	0.0974/0.0769
RSAAVLALL	Both	2/4	3/4	9	P10645	2-10	CHGA		Chromogranin A	Y	E01:01	0.2083
KMDQLAKEL	Both	4/4	4/4	9	P10645	344-352	CHGA		Chromogranin A	Y	E01:01	0.0406
RAYGFRGPGPQL	Both	4/4	4/4	12	P10645	379-390	CHGA		Chromogranin A	Y	C03:04/E01:01	0.8606/1.570
YGFRGPGPQL	Both	4/4	4/4	10	P10645	381-390	CHGA		Chromogranin A	Y	C03:04/E01:01	0.4651/0.934
GFRGPGPQL	Both	4/4	4/4	9	P10645	382-390	CHGA		Chromogranin A	Y	C07:01/E01:01	1.3265/1.3126
KVAHQLQAL	Both	1/4	1/4	9	P10645	446-454	CHGA		Chromogranin A	Y	C03:04/E01:01	0.487/0.5707
RSFEGREL	Both	2/4	2/4	8	P16870	81-88	CPE		Carboxypeptidase E	Y	C03:04/E01:01	0.4425/1.189
RSFEGRELL	IFN-α	0/4	1/4	9	P16870	81-89	CPE		Carboxypeptidase E	Y	E01:01	0.0736
KMMSETLNF	Both	4/4	4/4	9	P16870	468-476	CPE		Carboxypeptidase E	Y	E01:01	0.1764
AGHAGHTSL	Basal	1/4	0/4	9	O43143	103-111	DHX15	DBP1,DDX15,HRH2,PRP43,PRPF43,PrPp43p	DEAH-box helicase 15	N	C03:04/E01:01	0.5691/0.4973
KTAPPGSAV	IFN-α	0/4	2/4	9	Q9BTC0	549-557	DIDO1	BYE1,C20orf158,DATF1,DIO-1,DIO1,dJ885L7.8,FLJ11265,KIAA0333	Death inducer-obliterator 1	N	C03:04/E01:01	0.268/0.3481
VMPEAVPEV	IFN-α	0/4	1/4	9	Q9BTC0	902-910	DIDO1	BYE1,C20orf158,DATF1,DIO-1,DIO1,dJ885L7.8,FLJ11265,KIAA0333	Death inducer-obliterator 1	N	A02:01/E01:01	0.0088/0.0134
YTSKLVKTL	IFN-α	0/4	2/4	9	Q7RTS9	210-218	DYM	DMC,FLJ20071,SMC	Dymeclin	N	C03:04/E01:01	0.0832/0.1081
VSLDRYLAI	IFN-α	0/4	1/4	9	O43603	119-127	GALR2	GALNR2	Galanin receptor 2	N	C03:04/E01:01	0.6528/0.3132
SVSQINHKL	IFN-α	0/4	2/4	9	Q9HD26	86-94	GOPC	CAL,dJ94G16.2,FIG,GOPC1,PIST	Golgi associated PDZ and coiled-coil motif containing	N	C03:04/E01:01	0.2668/0.1199
RVPPPPPIA	Both	3/4	2/4	9	P0DMR1;B7ZW38;O60812;B2RXH8;P07910	129-137	HNRNPCL4;HNRNPCL1;HNRNPCL3;HNRNPC;HNRNPCL2	HNRNPCP5,HNRPC,HNRPCL1,hnRNPC	Heterogeneous nuclear ribonucleoprotein C;like 2;Heterogeneous nuclear ribonucleoprotein C;like 3;Heterogeneous nuclear ribonucleoprotein C;like 4;Heterogeneous nuclear ribonucleoprotein C;like 1;Heterogeneous nuclear ribonucleoprotein C (C1;C2)	N	A02:01/E01:01	1.3086/0.4901
VTKEGLEL	IFN-α	0/4	2/4	8	P08238;P07900;Q58FF7;Q58FF8;Q58FF6	536-543	HSP90AB1;HSP90AA1;HSP90AB3P;HSP90AB2P;HSP90AB4P		Heat shock protein 90 alpha family class B member 1;Heat shock protein 90 alpha family class A member 1	N	C03:04/E01:01	0.6051/1.490
KLSLVAAML	Both	3/4	3/4	9	P11021	2-10	HSPA5	BiP,GRP78	Heat shock protein family A (Hsp70) member 5	N	A02:01/E01:01	0.8236/0.7302
RVMEHFIKL	IFN-α	0/4	1/4	9	P11021	261-269	HSPA5	BiP,GRP78	Heat shock protein family A (Hsp70) member 5	N	A02:01/E01:01	0.0432/0.0157
GIPPAPRGV	Basal	3/4	0/4	9	P11021;P11142;P0DMV9;P0DMV8;P54652;P17066	486-494	HSPA5;HSPA8;HSPA1B;HSPA1A;HSPA2;HSPA6	HSC70,HSC71,HSP73,HSPA10,HSP70-2,HSP70-1,HSPA1,BiP,GRP78,HSP70B	Heat shock protein family A (Hsp70) member 8;Heat shock protein family A (Hsp70) member 1B;Heat shock protein family A (Hsp70) member 1A;Heat shock protein family A (Hsp70) member 5;Heat shock protein family A (Hsp70) member 2;Heat shock protein family A (Hsp70) member 6	N	A02:01/E01:01	1.5107/1.423
KLSEMSVTL	Both	3/4	4/4	9	Q12756	1480-1488	KIF1A	ATSV,C2orf20,SPG30,UNC104	Kinesin family member 1A	N	A02:01/E01:01	0.0117/0.0197
GTVEQIVYL	IFN-α	0/4	1/4	9	P52292	408-416	KPNA2	IPOA1,QIP2,RCH1,SRP1alpha	Karyopherin subunit alpha 2	N	A02:01/E01:01	0.2869/0.6650
ATSPIIIHRL	IFN-α	0/4	1/4	10	Q9UBD5	253-262	ORC3	IMAGE50150,LATHEO,ORC3L	Origin recognition complex subunit 3	N	E01:01	0.3748
KTVDGPREL	Both	2/4	3/4	9	P16519	276-284	PCSK2	NEC2,PC2,SPC2	Proprotein convertase subtilisin;kexin type 2	Y	C03:04/E01:01	0.0747/0.1978
RLYQEVHRL	IFN-α	0/4	3/4	9	Q92932	387-395	PTPRN2	IA-2beta,ICAAR,KIAA0387,phogrin	Protein tyrosine phosphatase, receptor type N2	N	A02:01/E01:01	0.0126/0.0274
RLSDTPPLL	IFN-α	0/4	3/4	9	P20337	205-213	RAB3B		RAB3B, member RAS oncogene family	N	A02:01/E01:01	0.023/0.0142
GLKDFKTFL	IFN-α	0/4	2/4	9	P49792;Q99666;O14715;A6NKT7;Q7Z3J3;P0DJD0;P0DJD1	2176-2184	RANBP2;RGPD5;RGPD6;RGPD8;RGPD3;RGPD4;RGPD1;RGPD2	ADANE,ANE1,NUP358,BS-63,DKFZp686I1842,RGP5,RGP6,RanBP2alpha,RANBP2L1,RGP3,DKFZp686P0288,RGP4,RGP1,RANBP2L2,RGP2	RAN binding protein 2;RANBP2-like and GRIP domain containing 5;RANBP2-like and GRIP domain containing 6;RANBP2-like and GRIP domain containing 8;RANBP2-like and GRIP domain containing 3;RANBP2-like and GRIP domain containing 4;RANBP2-like and GRIP domain containing 1;RANBP2-like and GRIP domain containing 2	N	A02:01/E01:01	0.381/1.0707
KLGPALKL	IFN-α	0/4	2/4	8	Q9UQR0;Q96GD3	680-687	SCML2;SCMH1	Scml3	Sex comb on midleg-like 2 (Drosophila);Sex comb on midleg homolog 1 (Drosophila)	N	E01:01	1.5466
RASGQAFEL	Both	2/4	4/4	9	Q93045;P16949	48-56	STMN2;STMN1	C1orf215,FLJ32206,LAP18,Lag,OP18,PP17,PP19,PR22,SCG10,SCGN10,SMN	Stathmin 1;Stathmin 2	N	C03:04/E01:01	0.1447/0.3949
RLAEQIATL	Basal	1/4	0/4	9	P61764	171-179	STXBP1	hUNC18,MUNC18-1,rbSec1,UNC18	Syntaxin binding protein 1	N	A02:01/E01:01	0.0108/0.0228
VSQEVTRSL	IFN-α	0/4	3/4	9	P61764	299-307	STXBP1	hUNC18,MUNC18-1,rbSec1,UNC18	Syntaxin binding protein 1	N	C03:04/E01:01	0.0348/0.0948
RISEQTYQL	IFN-α	0/4	3/4	9	P61764	467-475	STXBP1	hUNC18,MUNC18-1,rbSec1,UNC18	Syntaxin binding protein 1	N	A02:01/E01:01	0.1205/0.0799
KQMEQISQFL	IFN-α	0/4	4/4	10	P37802;Q9UI15	88-97	TAGLN2;TAGLN3	HA1756,KIAA0120,NP22,NP25	Transgelin 2;Transgelin 3	N	A02:01/E01:01	0.3529/0.279
YQNDKITQL	IFN-α	0/4	1/4	9	Q13207;O15119	266-274	TBX2;TBX3	TBX3-ISO,UMS,XHL	T-box 2;T-box 3	N	C07:01/E01:01	0.0175/0.0136
MASHRLLLL	IFN-α	0/4	1/4	9	P02766	1-9	TTR	CTS,CTS1,HsT2651,PALB	Transthyretin	N	C03:04/E01:01	0.1675/0.3021
SYIREQYVL	IFN-α	0/4	4/4	9	Q8N398	659-667	VWA5B2	DKFZp761K032,LOC90113	Von Willebrand factor A domain containing 5B2	N	C07:01/E01:01	0.5848/0.7440
